# A stage-resolved map of dynamic septin interactions required for infection by the rice blast fungus

**DOI:** 10.64898/2026.04.02.716073

**Authors:** Iris Eisermann, Neha Sahu, Marisela Garduño Rosales, Paul Derbyshire, Frank L.H. Menke, Weibin Ma, Nicholas J. Talbot

**Affiliations:** The Sainsbury Laboratory, University of East Anglia, Norwich Research Park, Norwich NR4 7UH, UK

**Keywords:** septins, interactome, cytoskeletal organisation, cell polarity, membrane remodelling, protein-protein interactions, appressorium development, fungal pathogenesis, *Magnaporthe oryzae*

## Abstract

Septin GTPases are essential cytoskeletal regulators that organize membranes and scaffold protein complexes to control cytokinesis, polarity, and morphogenesis. How septins execute these functions remains poorly understood, and comprehensive, stage-resolved interaction maps are lacking. Here, we define a quantitative, time-resolved septin interactome in the rice blast fungus *Magnaporthe oryzae* using immunoprecipitation coupled to mass spectrometry. We map more than 350 interactors of septins Sep3, Sep4, Sep5 and Sep6, revealing a dynamic network required for appressorium-mediated plant infection. Beyond canonical roles in cytoskeletal organisation and polarity, septins associate with proteins linked to membrane remodelling, metabolism, and virulence, deployed during host invasion. Integration with ultra-high-throughput yeast two-hybrid analysis defines a high-confidence septin interactome and identifies previously uncharacterised factors, including Msi1, a BAR domain protein required for invasive growth. Together, these findings establish septins as dynamic organisers of infection-related processes and provide a framework for understanding how cytoskeletal scaffolds coordinate fungal pathogenesis.
