## Supplementary material for "A stage-resolved map of dynamic septin interactions required for infection by the rice blast fungus": Table S2

### Sheet: Final_list_of_HC_interactors
Protein_IDs	septin	time	septin_mean_LFQintensity	toxA_mean_LFQintensity	fold_change	log2_fc	pval
MGG_00087	Sep_4	24 h	580108	201066	2.88516	1.52865	0.0435195
MGG_00203	Sep_5	4 h	2.91983e+06	1	2.91983e+06	21.4775	0.0461144
MGG_00223	Sep_4	4 h	1.23604e+07	3657251	3.37969	1.75689	0.0170274
MGG_00256	Sep_4	24 h	599284	130936	4.57693	2.19438	0.023769
MGG_00309	Sep_6	24 h	703571	84056	8.37027	3.06527	0.0025643
MGG_00333	Sep_4	24 h	381591	48613.5	7.84949	2.9726	0.0267351
MGG_00333	Sep_5	24 h	219131	48613.5	4.50762	2.17236	0.0317803
MGG_00336	Sep_4	myc	363408	1	363408	18.4712	0.0359564
MGG_00341	Sep_4	24 h	528508	80976	6.52672	2.70636	0.0377169
MGG_00341	Sep_5	24 h	420124	80976	5.18826	2.37525	0.0228203
MGG_00341	Sep_6	24 h	374044	80976	4.6192	2.20764	0.0428479
MGG_00349	Sep_6	2 h	47252001	6769501	6.98013	2.80325	0.00866653
MGG_00446	Sep_6	myc	1.00819e+06	106121	9.50036	3.24798	0.0404986
MGG_00449	Sep_5	8 h	399838	83968.5	4.76176	2.25149	0.0417175
MGG_00530	Sep_3	24 h	2.33823e+06	570501	4.09856	2.03512	0.0482874
MGG_00606	Sep_3	16 h	1.214e+06	1	1.214e+06	20.2113	0.0186136
MGG_00647	Sep_4	8 h	748818	143596	5.21475	2.3826	0.0178627
MGG_00683	Sep_4	myc	2369001	473391	5.00432	2.32317	0.0136475
MGG_00798	Sep_3	16 h	7.70173e+06	465776	16.5353	4.04748	0.0396454
MGG_00800	Sep_4	myc	4.37423e+06	1	4.37423e+06	22.0606	0.0333056
MGG_00813	Sep_4	24 h	1081111	253201	4.26977	2.09416	0.0466143
MGG_00813	Sep_5	24 h	1.4523e+06	253201	5.73575	2.51998	0.0461402
MGG_00814	Sep_5	myc	18233001	4.08367e+06	4.46486	2.15861	0.0317578
MGG_00908	Sep_4	myc	10604701	3.93293e+06	2.69638	1.43103	0.0372322
MGG_00908	Sep_5	myc	1.14164e+07	3.93293e+06	2.90278	1.53743	0.026101
MGG_00908	Sep_6	4 h	6.18683e+06	620594	9.96922	3.31748	0.000465652
MGG_00908	Sep_6	myc	3.53793e+07	3.93293e+06	8.99566	3.16923	0.0179495
MGG_00968	Sep_5	2 h	3.80133e+07	12271776	3.09762	1.63116	0.0457744
MGG_00979	Sep_6	myc	536708	1	536708	19.0338	0.0378792
MGG_01058	Sep_3	8 h	1602901	194618	8.23612	3.04196	0.00423422
MGG_01058	Sep_4	8 h	865308	194618	4.44617	2.15256	0.0336528
MGG_01059	Sep_4	myc	5.96863e+06	505201	11.8144	3.56247	0.00162134
MGG_01059	Sep_5	8 h	2206301	327426	6.73832	2.75239	0.0303099
MGG_01059	Sep_5	myc	3.07423e+06	505201	6.08517	2.6053	0.0179614
MGG_01059	Sep_6	myc	1.06052e+07	505201	20.9921	4.39178	0.0258896
MGG_01066	Sep_4	8 h	8079701	2768501	2.91844	1.5452	0.0284308
MGG_01066	Sep_5	2 h	35100001	7243251	4.84589	2.27676	0.00594234
MGG_01066	Sep_5	4 h	8.16127e+06	3247551	2.51305	1.32944	0.0433814
MGG_01066	Sep_6	4 h	9458401	3247551	2.91247	1.54224	0.00223008
MGG_01110	Sep_3	4 h	4.14783e+06	1	4.14783e+06	21.9839	0.0267932
MGG_01113	Sep_3	4 h	8776001	3973351	2.20872	1.14321	0.0472064
MGG_01128	Sep_3	16 h	449804	106246	4.23361	2.08189	0.0479925
MGG_01135	Sep_5	4 h	1006121	1	1006121	19.9404	0.043149
MGG_01140	Sep_4	8 h	1201121	265151	4.52995	2.1795	0.0489746
MGG_01185	Sep_6	myc	729071	1	729071	19.4757	0.029183
MGG_01208	Sep_4	8 h	6.13703e+06	1315426	4.66543	2.22201	0.0108561
MGG_01245	Sep_3	myc	3744701	1.10193e+06	3.3983	1.76481	0.0360921
MGG_01245	Sep_5	4 h	4750801	589276	8.0621	3.01116	0.0151615
MGG_01245	Sep_5	8 h	3.35483e+06	1.15216e+06	2.91177	1.5419	0.0109782
MGG_01245	Sep_6	0 h	306708	67626	4.53535	2.18121	0.0354056
MGG_01255	Sep_4	8 h	3.97103e+06	1096026	3.62312	1.85723	0.0289915
MGG_01288	Sep_5	2 h	11714001	1	11714001	23.4817	0.0424781
MGG_01326	Sep_4	myc	2.13313e+06	387494	5.50494	2.46073	0.00687803
MGG_01326	Sep_6	myc	2.62623e+06	387494	6.77748	2.76075	0.0206439
MGG_01460	Sep_5	24 h	421998	1	421998	18.6869	0.0488849
MGG_01460	Sep_6	24 h	348264	1	348264	18.4098	0.00251089
MGG_01463	Sep_3	8 h	1.08661e+06	173784	6.25269	2.64448	0.0175726
MGG_01463	Sep_4	8 h	965231	173784	5.55422	2.47358	0.0436543
MGG_01463	Sep_5	8 h	901531	173784	5.18767	2.37509	0.0176932
MGG_01490	Sep_3	24 h	925964	243288	3.80603	1.92829	0.0117574
MGG_01508	Sep_3	8 h	452458	74041	6.11091	2.61139	0.0159786
MGG_01521	Sep_3	4 h	1287420001	5614976	229.283	7.84099	0.0372101
MGG_01521	Sep_3	8 h	1.46054e+09	2.10549e+06	693.685	9.43814	0.0360386
MGG_01521	Sep_3	myc	1.19139e+09	2.537e+08	4.69608	2.23146	0.039586
MGG_01521	Sep_4	0 h	1.81347e+08	2156701	84.0852	6.39378	0.00827327
MGG_01521	Sep_4	2 h	2.09717e+09	20860651	100.532	6.65151	0.0217238
MGG_01521	Sep_4	4 h	1274000001	5614976	226.893	7.82587	0.00832746
MGG_01521	Sep_5	2 h	7.208e+09	20860651	345.531	8.43267	0.025833
MGG_01521	Sep_5	4 h	1493200001	5614976	265.932	8.05491	0.0234418
MGG_01521	Sep_5	8 h	5.61947e+08	2.10549e+06	266.896	8.06014	0.0312163
MGG_01521	Sep_6	16 h	7.20783e+08	537414	1341.21	10.3893	0.0463908
MGG_01521	Sep_6	24 h	1.51707e+08	185554	817.59	9.67523	0.023
MGG_01537	Sep_5	myc	4498401	724701	6.20725	2.63395	0.016408
MGG_01561	Sep_4	myc	2.24317e+06	1	2.24317e+06	21.0971	0.0190577
MGG_01561	Sep_6	myc	2.72797e+06	1	2.72797e+06	21.3794	0.0344663
MGG_01581	Sep_4	myc	8852401	1.63017e+06	5.43036	2.44105	0.0200646
MGG_01581	Sep_6	myc	1.04707e+07	1.63017e+06	6.42306	2.68326	0.0319309
MGG_01582	Sep_5	myc	2.10093e+07	3.78267e+06	5.55411	2.47355	0.0386501
MGG_01595	Sep_4	24 h	478754	80833.5	5.92272	2.56626	0.0106957
MGG_01595	Sep_6	24 h	363384	80833.5	4.49547	2.16847	0.0330363
MGG_01604	Sep_5	8 h	672398	79678.5	8.43888	3.07705	0.0340491
MGG_01604	Sep_6	24 h	319208	65956	4.83971	2.27492	0.0246606
MGG_01607	Sep_3	8 h	5512501	2.27077e+06	2.42759	1.27952	0.0412428
MGG_01625	Sep_3	4 h	2338076	1	2338076	21.1569	0.034343
MGG_01625	Sep_3	16 h	155768	1	155768	17.249	0.0396884
MGG_01625	Sep_4	0 h	1.37773e+06	1	1.37773e+06	20.3939	0.0460831
MGG_01625	Sep_4	4 h	9.49217e+06	1	9.49217e+06	23.1783	0.0466659
MGG_01625	Sep_5	8 h	4425501	68683.5	64.4332	6.00973	0.0458033
MGG_01625	Sep_6	24 h	1957251	541562	3.61408	1.85363	0.0432763
MGG_01706	Sep_3	8 h	3029901	272951	11.1005	3.47256	0.0125858
MGG_01720	Sep_4	myc	1.18727e+06	325271	3.65009	1.86793	0.0236004
MGG_01721	Sep_4	24 h	232134	1	232134	17.8246	0.0228739
MGG_01742	Sep_6	4 h	9580501	3894951	2.45972	1.2985	0.0408948
MGG_01743	Sep_4	myc	1.09177e+07	1.42723e+06	7.64953	2.93537	0.000682857
MGG_01743	Sep_6	myc	1.74933e+07	1.42723e+06	12.2568	3.61551	0.023965
MGG_01746	Sep_3	8 h	1628001	389531	4.17939	2.06329	0.0459875
MGG_01746	Sep_4	24 h	726591	208254	3.48897	1.8028	0.0334605
MGG_01802	Sep_5	4 h	1.13922e+06	145934	7.80646	2.96467	0.0138489
MGG_01925	Sep_5	8 h	482151	1	482151	18.8791	0.00111808
MGG_01978	Sep_3	8 h	3.23733e+06	416151	7.77923	2.95963	0.00690272
MGG_01987	Sep_6	myc	254358	1	254358	17.9565	0.00610227
MGG_01995	Sep_4	8 h	2801101	446076	6.27943	2.65063	0.010079
MGG_01995	Sep_5	2 h	1.83093e+07	5582976	3.27949	1.71347	0.0363812
MGG_01995	Sep_6	2 h	23236001	5582976	4.16194	2.05726	0.0137333
MGG_01995	Sep_6	4 h	4.04227e+06	1209291	3.34268	1.741	0.0101215
MGG_02061	Sep_3	myc	9.68443e+07	1	9.68443e+07	26.5292	0.00227862
MGG_02272	Sep_4	24 h	272341	27596	9.86886	3.30288	0.0145312
MGG_02272	Sep_6	24 h	248414	27596	9.00182	3.17022	0.00153557
MGG_02390	Sep_6	myc	1.04468e+06	226068	4.62108	2.20823	0.0478576
MGG_02486	Sep_6	myc	393334	35947.7	10.9419	3.45179	0.0309801
MGG_02493	Sep_4	myc	405841	1	405841	18.6306	0.0130867
MGG_02495	Sep_6	24 h	830948	137806	6.02984	2.59212	0.0170904
MGG_02501	Sep_6	myc	769208	1	769208	19.553	0.0111082
MGG_02503	Sep_3	8 h	6.25667e+06	2898301	2.15874	1.11019	0.0359183
MGG_02503	Sep_5	8 h	6860101	2898301	2.36694	1.24302	0.0224298
MGG_02505	Sep_6	myc	1.03729e+06	40028.7	25.9136	4.69564	0.0387176
MGG_02526	Sep_3	0 h	480834	1	480834	18.8752	0.0018976
MGG_02608	Sep_4	myc	2143201	1	2143201	21.0313	0.0205768
MGG_02608	Sep_5	myc	1.12149e+06	1	1.12149e+06	20.097	0.0192246
MGG_02608	Sep_6	myc	4106101	1	4106101	21.9693	0.0167608
MGG_02612	Sep_3	8 h	1033811	1	1033811	19.9795	0.0270299
MGG_02617	Sep_4	24 h	582384	1	582384	19.1516	0.00640621
MGG_02634	Sep_6	4 h	1.35553e+06	218726	6.19741	2.63167	0.00912807
MGG_02641	Sep_5	4 h	4.82867e+06	694331	6.95442	2.79793	0.0417271
MGG_02641	Sep_5	8 h	5047001	1651206	3.05655	1.61191	0.0103936
MGG_02654	Sep_3	myc	357521	1	357521	18.4477	0.0389748
MGG_02711	Sep_5	2 h	32802001	10744226	3.05299	1.61022	0.01972
MGG_02711	Sep_6	2 h	4.81643e+07	10744226	4.48281	2.1644	0.0400138
MGG_02747	Sep_4	2 h	8.96603e+07	36473001	2.45827	1.29764	0.0284126
MGG_02747	Sep_5	2 h	118822001	36473001	3.25781	1.7039	0.0356385
MGG_02766	Sep_6	8 h	333224	1	333224	18.3461	0.0420643
MGG_02821	Sep_5	4 h	4027601	806734	4.99248	2.31976	0.0400592
MGG_02875	Sep_6	myc	2.30707e+06	1	2.30707e+06	21.1376	0.00361585
MGG_02927	Sep_4	4 h	1.09105e+06	204796	5.32749	2.41345	0.0307809
MGG_02927	Sep_5	myc	796801	1	796801	19.6039	0.0467678
MGG_02949	Sep_4	8 h	1.1111e+06	249084	4.46077	2.15729	0.033287
MGG_02949	Sep_5	4 h	1287241	271901	4.73423	2.24313	0.0471988
MGG_03039	Sep_6	myc	4.23123e+06	1443501	2.93123	1.55151	0.0432024
MGG_03070	Sep_5	myc	2.14507e+06	1	2.14507e+06	21.0326	0.0177693
MGG_03087	Sep_3	4 h	1.11747e+09	3430456	325.749	8.34762	0.006918
MGG_03087	Sep_3	8 h	1.09747e+09	1.13784e+06	964.519	9.91367	0.00014904
MGG_03087	Sep_3	24 h	2.56797e+08	424614	604.777	9.24026	0.0313318
MGG_03087	Sep_4	8 h	7.23287e+08	1.13784e+06	635.667	9.31213	0.0481222
MGG_03087	Sep_4	24 h	2.25647e+07	424614	53.1417	5.73177	0.0130093
MGG_03087	Sep_5	0 h	1.20573e+08	783737	153.844	7.26533	0.0324563
MGG_03087	Sep_5	2 h	7.82857e+09	18458326	424.121	8.72833	0.0473448
MGG_03087	Sep_5	4 h	1.44917e+09	3430456	422.441	8.72261	0.0092955
MGG_03087	Sep_5	16 h	8.52423e+06	354850	24.0221	4.58629	0.0206363
MGG_03087	Sep_6	0 h	1.29683e+08	783737	165.468	7.37041	0.0115868
MGG_03087	Sep_6	2 h	4999700001	18458326	270.864	8.08143	0.0462173
MGG_03087	Sep_6	4 h	1342900001	3430456	391.464	8.61274	0.0136541
MGG_03087	Sep_6	16 h	6.10073e+08	354850	1719.25	10.7476	0.0272131
MGG_03088	Sep_5	myc	2.44513e+07	3359001	7.27935	2.86381	0.0452967
MGG_03088	Sep_6	4 h	3.70923e+06	1	3.70923e+06	21.8227	0.0448152
MGG_03152	Sep_3	8 h	844548	162866	5.18554	2.37449	0.0183825
MGG_03154	Sep_4	8 h	769314	170114	4.52236	2.17708	0.0383786
MGG_03164	Sep_6	24 h	679438	323688	2.09905	1.06974	0.00103752
MGG_03173	Sep_6	24 h	242238	1	242238	17.8861	0.0293515
MGG_03173	Sep_6	myc	2556401	352188	7.25863	2.8597	0.00732672
MGG_03188	Sep_3	8 h	3182401	1.03555e+06	3.07314	1.61971	0.0277386
MGG_03191	Sep_5	myc	309524	1	309524	18.2397	4.53869e-05
MGG_03202	Sep_4	myc	1346701	1	1346701	20.361	0.0262799
MGG_03211	Sep_5	myc	2442201	778548	3.13687	1.64932	0.0476385
MGG_03211	Sep_6	myc	4.84327e+06	778548	6.2209	2.63712	0.0176576
MGG_03215	Sep_4	myc	1.60837e+06	1	1.60837e+06	20.6172	0.000472463
MGG_03235	Sep_5	24 h	48874	1	48874	15.5768	0.0263768
MGG_03244	Sep_4	myc	5.10707e+06	1001301	5.10043	2.35062	0.0447316
MGG_03244	Sep_6	4 h	3.99887e+06	877151	4.55893	2.18869	0.0256627
MGG_03244	Sep_6	myc	6352001	1001301	6.34375	2.66534	0.0290988
MGG_03252	Sep_4	myc	2704201	126091	21.4464	4.42267	0.0400228
MGG_03252	Sep_6	myc	1.19367e+07	126091	94.6671	6.56479	0.00587726
MGG_03310	Sep_6	myc	1.37927e+06	262398	5.2564	2.39408	0.0369161
MGG_03372	Sep_6	2 h	2.16383e+07	4679176	4.62439	2.20926	0.00519397
MGG_03372	Sep_6	myc	479131	1	479131	18.8701	4.07262e-05
MGG_03378	Sep_4	8 h	4.31717e+06	734451	5.87809	2.55535	0.027365
MGG_03388	Sep_4	24 h	347348	49356	7.0376	2.81508	0.0340267
MGG_03494	Sep_4	myc	1.16621e+07	954401	12.2193	3.61109	0.0126812
MGG_03494	Sep_5	myc	5.52403e+06	954401	5.78796	2.53305	0.038908
MGG_03512	Sep_4	myc	2297401	330874	6.94342	2.79565	0.0111852
MGG_03524	Sep_4	myc	3.01133e+06	247631	12.1606	3.60414	0.00177145
MGG_03524	Sep_6	myc	8.05143e+06	247631	32.5138	5.02298	0.0154665
MGG_03525	Sep_4	24 h	330258	68668.5	4.80945	2.26587	0.0269679
MGG_03525	Sep_5	24 h	285944	68668.5	4.16413	2.05801	0.0465214
MGG_03535	Sep_3	myc	2.76197e+06	466568	5.91976	2.56554	0.0353866
MGG_03537	Sep_5	24 h	160901	1	160901	17.2958	0.0110293
MGG_03554	Sep_5	2 h	3.26233e+07	9299776	3.50797	1.81064	0.0434187
MGG_03572	Sep_4	24 h	3.88933e+06	982177	3.95991	1.98547	0.0282904
MGG_03641	Sep_6	2 h	7.21283e+08	331802501	2.17383	1.12024	0.0252226
MGG_03641	Sep_6	4 h	125493001	58043751	2.16204	1.11239	0.0316573
MGG_03644	Sep_4	8 h	1.17502e+06	91403.5	12.8554	3.6843	0.00564276
MGG_03670	Sep_4	8 h	1.59453e+07	7761476	2.05442	1.03873	0.0434373
MGG_03680	Sep_3	24 h	3.50607e+06	1.53703e+06	2.28106	1.18971	0.0422301
MGG_03680	Sep_5	0 h	9.38047e+06	2823726	3.32202	1.73206	0.0202102
MGG_03685	Sep_5	24 h	1.3897e+06	207828	6.68678	2.74131	0.0480487
MGG_03857	Sep_6	myc	2.01077e+06	435831	4.61364	2.20591	0.0425421
MGG_03879	Sep_6	24 h	311774	1	311774	18.2501	0.00540192
MGG_03880	Sep_3	24 h	1.01873e+06	507241	2.00838	1.00603	0.0147763
MGG_03900	Sep_4	24 h	841734	174071	4.83558	2.27369	0.0172352
MGG_03937	Sep_4	8 h	1262861	262001	4.82006	2.26905	0.0279093
MGG_03937	Sep_5	4 h	1885001	164596	11.4523	3.51756	0.0186012
MGG_03947	Sep_4	8 h	1.83267e+06	522851	3.50514	1.80947	0.0277412
MGG_03958	Sep_4	myc	2228701	222101	10.0346	3.32692	0.00703494
MGG_03982	Sep_4	myc	1.77297e+08	7.35947e+07	2.4091	1.26849	0.041751
MGG_03982	Sep_6	4 h	6.58093e+07	32458001	2.02752	1.01972	0.0410217
MGG_03982	Sep_6	myc	192040001	7.35947e+07	2.60943	1.38373	0.0392888
MGG_04093	Sep_4	24 h	369994	1	369994	18.4971	4.55239e-05
MGG_04093	Sep_5	24 h	244874	1	244874	17.9017	0.0260767
MGG_04135	Sep_4	8 h	1.20313e+06	326798	3.68158	1.88032	0.0344269
MGG_04197	Sep_4	8 h	7.21467e+06	2040101	3.53643	1.82229	0.0400904
MGG_04400	Sep_4	24 h	1.73133e+06	837438	2.06742	1.04783	0.0122701
MGG_04427	Sep_4	8 h	1756401	429101	4.09321	2.03323	0.0159527
MGG_04427	Sep_5	4 h	1.93973e+06	252576	7.6798	2.94107	0.0374433
MGG_04462	Sep_6	4 h	1.54743e+06	302126	5.12182	2.35666	0.0190846
MGG_04462	Sep_6	myc	1.79813e+07	1.77383e+06	10.137	3.34156	0.0499934
MGG_04467	Sep_4	8 h	6.99633e+06	2.05423e+06	3.40581	1.768	0.0112286
MGG_04467	Sep_5	2 h	2.31943e+07	3187251	7.27722	2.86339	0.0293803
MGG_04476	Sep_6	myc	27866001	1086701	25.6427	4.68048	0.0284339
MGG_04503	Sep_3	myc	899588	1	899588	19.7789	0.0277962
MGG_04556	Sep_4	myc	8.05423e+07	22361001	3.60191	1.84876	0.0238022
MGG_04612	Sep_5	16 h	1.28313e+07	5263751	2.43767	1.2855	0.017236
MGG_04613	Sep_6	myc	1.75467e+06	1	1.75467e+06	20.7428	0.014522
MGG_04639	Sep_4	8 h	1.59183e+06	285826	5.56924	2.47748	0.0432559
MGG_04639	Sep_5	4 h	1682701	265576	6.33604	2.66358	0.027301
MGG_04710	Sep_5	2 h	4279901	1	4279901	22.0291	0.0255807
MGG_04714	Sep_4	myc	2.45437e+06	432401	5.67614	2.50491	0.0228122
MGG_04752	Sep_4	8 h	1.68113e+06	317421	5.29623	2.40497	0.0454771
MGG_04829	Sep_4	8 h	6.60703e+06	1913151	3.45348	1.78805	0.0416617
MGG_04839	Sep_4	24 h	391348	1	391348	18.5781	0.0439577
MGG_04856	Sep_4	8 h	4324501	1265526	3.41716	1.7728	0.0356974
MGG_04863	Sep_6	4 h	1559461	247238	6.30752	2.65707	0.0447476
MGG_04877	Sep_4	myc	1959501	1	1959501	20.9021	0.0268152
MGG_04921	Sep_5	4 h	3.97393e+06	1.22726e+06	3.23806	1.69513	0.0361966
MGG_04921	Sep_6	4 h	4165101	1.22726e+06	3.39383	1.76291	0.0109966
MGG_04962	Sep_4	myc	1447201	1	1447201	20.4648	0.0229176
MGG_05156	Sep_3	myc	1054351	1	1054351	20.0079	0.0479101
MGG_05188	Sep_6	24 h	519841	1	519841	18.9877	0.0145743
MGG_05193	Sep_4	8 h	6.72573e+06	1769501	3.80092	1.92635	0.013769
MGG_05223	Sep_4	8 h	7436701	701351	10.6034	3.40645	0.0346609
MGG_05238	Sep_6	2 h	57403001	18293176	3.13795	1.64982	0.0381562
MGG_05238	Sep_6	4 h	1.58597e+07	7457551	2.12666	1.08859	0.0353636
MGG_05266	Sep_4	8 h	3061101	638351	4.79533	2.26163	0.0352009
MGG_05296	Sep_5	2 h	6.28417e+06	963126	6.52476	2.70593	0.023034
MGG_05307	Sep_3	8 h	2.39233e+06	123948	19.301	4.27061	0.0102739
MGG_05319	Sep_4	24 h	342488	1	342488	18.3857	0.00589754
MGG_05477	Sep_6	myc	9.17067e+06	1.91413e+06	4.79103	2.26033	0.0213352
MGG_05480	Sep_4	24 h	432504	87453.5	4.94553	2.30613	0.0236455
MGG_05617	Sep_6	myc	507701	1	507701	18.9536	0.0119041
MGG_05625	Sep_5	4 h	1.06257e+06	112108	9.47803	3.24459	0.0380254
MGG_05661	Sep_5	2 h	35164001	13078976	2.68859	1.42685	0.00344137
MGG_05671	Sep_6	4 h	4182101	932926	4.48278	2.16439	0.0361799
MGG_05676	Sep_6	4 h	2.76447e+06	632116	4.37335	2.12874	0.00844093
MGG_05685	Sep_4	8 h	1.52492e+06	243071	6.27355	2.64928	0.0339495
MGG_05685	Sep_5	4 h	1.77743e+06	248941	7.13998	2.83592	0.0262957
MGG_05693	Sep_5	2 h	8.59623e+06	1	8.59623e+06	23.0353	0.0305507
MGG_05693	Sep_6	4 h	1.54327e+06	340101	4.53767	2.18195	0.0340178
MGG_05803	Sep_3	8 h	5.91767e+06	1	5.91767e+06	22.4966	0.0204383
MGG_05904	Sep_3	8 h	6.33913e+06	1	6.33913e+06	22.5959	0.00220723
MGG_05936	Sep_3	myc	1.57047e+06	1	1.57047e+06	20.5828	0.00865572
MGG_05956	Sep_5	24 h	187628	1	187628	17.5175	0.00878135
MGG_05991	Sep_4	myc	7.07213e+06	1.72133e+06	4.10852	2.03862	0.0322737
MGG_05991	Sep_6	myc	1.02072e+07	1.72133e+06	5.92984	2.56799	0.0114191
MGG_05999	Sep_4	24 h	1394241	210258	6.6311	2.72925	0.012625
MGG_06000	Sep_3	16 h	1.48703e+06	315801	4.70877	2.23535	0.0307075
MGG_06000	Sep_3	24 h	719104	271526	2.64838	1.40511	0.0289776
MGG_06000	Sep_5	8 h	1.57037e+06	369576	4.24911	2.08716	0.0402856
MGG_06030	Sep_4	24 h	439404	76341	5.75581	2.52502	0.0161656
MGG_06030	Sep_5	24 h	538021	76341	7.0476	2.81713	0.0119299
MGG_06030	Sep_6	24 h	435598	76341	5.70595	2.51247	0.0128875
MGG_06065	Sep_5	24 h	318014	1	318014	18.2787	0.0317214
MGG_06175	Sep_4	8 h	877481	161561	5.43127	2.44129	0.0155357
MGG_06203	Sep_3	8 h	5502801	1407526	3.90956	1.967	0.00405267
MGG_06203	Sep_3	16 h	2706701	977906	2.76785	1.46877	0.0125022
MGG_06209	Sep_4	8 h	1.5808e+06	242358	6.52259	2.70544	0.0467341
MGG_06266	Sep_4	8 h	1069181	134358	7.95767	2.99235	0.00265586
MGG_06289	Sep_4	8 h	1.76423e+06	574526	3.07077	1.6186	0.0383888
MGG_06289	Sep_5	8 h	1788401	574526	3.11283	1.63823	0.0286673
MGG_06362	Sep_5	4 h	4.35527e+06	595601	7.31239	2.87034	0.00365472
MGG_06362	Sep_6	4 h	4068801	595601	6.83142	2.77219	0.00516925
MGG_06367	Sep_5	2 h	7.72533e+06	1	7.72533e+06	22.8812	0.0336217
MGG_06371	Sep_3	8 h	2.09433e+06	719111	2.91239	1.54221	0.00885859
MGG_06371	Sep_4	24 h	1359901	558246	2.43602	1.28453	0.0227502
MGG_06372	Sep_6	myc	106325	1	106325	16.6981	0.033698
MGG_06479	Sep_6	24 h	924844	437121	2.11576	1.08118	0.0409918
MGG_06482	Sep_4	myc	312108	1	312108	18.2517	0.0254339
MGG_06496	Sep_4	myc	9700201	2.98593e+06	3.24863	1.69983	0.0281594
MGG_06504	Sep_4	myc	3.24657e+06	331324	9.79876	3.2926	0.0133488
MGG_06504	Sep_5	myc	1.82523e+06	331324	5.50891	2.46177	0.0256462
MGG_06504	Sep_6	myc	7599601	331324	22.937	4.51961	0.0470279
MGG_06524	Sep_4	8 h	1.45967e+06	277726	5.25578	2.39391	0.018685
MGG_06599	Sep_4	8 h	1.46523e+06	114991	12.7421	3.67153	0.037807
MGG_06639	Sep_4	myc	4.25423e+06	973348	4.37072	2.12787	0.0405892
MGG_06643	Sep_4	24 h	435384	149688	2.9086	1.54033	0.0474715
MGG_06650	Sep_4	myc	53634001	18220001	2.94369	1.55762	0.0106958
MGG_06650	Sep_6	myc	80842001	18220001	4.43699	2.14958	0.000575902
MGG_06657	Sep_6	24 h	178141	36678.5	4.85682	2.28001	0.0256511
MGG_06678	Sep_6	myc	459638	1	459638	18.8101	0.00339975
MGG_06696	Sep_4	myc	6.49483e+06	804268	8.07546	3.01355	0.0154109
MGG_06696	Sep_6	myc	4671901	804268	5.80889	2.53826	0.0215867
MGG_06712	Sep_4	8 h	1.47263e+07	6887426	2.13815	1.09636	0.040635
MGG_06726	Sep_3	4 h	383840001	1931412	198.735	7.63471	0.0270766
MGG_06726	Sep_3	8 h	425140001	1.07957e+06	393.805	8.62134	0.005979
MGG_06726	Sep_3	24 h	71873001	40256.8	1785.37	10.802	0.0331247
MGG_06726	Sep_3	myc	4.95473e+08	1.01939e+08	4.8605	2.28111	0.0321495
MGG_06726	Sep_4	0 h	149050001	1.21028e+06	123.153	6.94431	0.029134
MGG_06726	Sep_4	2 h	1.44297e+09	10008501	144.174	7.17167	0.0172373
MGG_06726	Sep_4	myc	787600001	1.01939e+08	7.72621	2.94976	0.00439265
MGG_06726	Sep_5	0 h	7.02053e+07	1.21028e+06	58.0076	5.85817	0.00321566
MGG_06726	Sep_5	2 h	3.68287e+09	10008501	367.974	8.52346	0.0116752
MGG_06726	Sep_5	4 h	735480001	1931412	380.799	8.57289	0.0488726
MGG_06726	Sep_5	8 h	2.38353e+08	1.07957e+06	220.786	7.7865	0.0411756
MGG_06726	Sep_6	16 h	351990001	464258	758.177	9.56639	0.0190734
MGG_06732	Sep_3	myc	3.08953e+07	5.61487e+06	5.50242	2.46007	0.0203393
MGG_06732	Sep_4	myc	29772001	5.61487e+06	5.30235	2.40663	0.00241216
MGG_06868	Sep_4	8 h	847801	125221	6.77044	2.75925	0.0298399
MGG_06868	Sep_6	myc	16323901	579978	28.1457	4.81484	0.0460203
MGG_06910	Sep_4	24 h	431991	1	431991	18.7206	0.0285332
MGG_06910	Sep_5	2 h	5.57023e+06	1	5.57023e+06	22.4093	0.00477278
MGG_06913	Sep_4	24 h	364328	62493.5	5.82985	2.54346	0.0119983
MGG_06913	Sep_5	24 h	354064	62493.5	5.66562	2.50223	0.0123691
MGG_06919	Sep_5	2 h	7.92053e+07	22631126	3.49984	1.80729	0.035986
MGG_06936	Sep_6	4 h	5.71863e+06	2013676	2.8399	1.50584	0.0492618
MGG_06952	Sep_5	2 h	1.29935e+07	556301	23.3569	4.54578	0.0279757
MGG_06962	Sep_6	myc	1.82877e+06	1	1.82877e+06	20.8024	0.00537493
MGG_06984	Sep_4	myc	6.61903e+07	1	6.61903e+07	25.9801	0.00962771
MGG_07007	Sep_4	myc	1.29983e+06	1	1.29983e+06	20.3099	0.0125148
MGG_07035	Sep_6	myc	830548	1	830548	19.6637	0.0138661
MGG_07048	Sep_4	8 h	24204001	7769476	3.11527	1.63936	0.00812987
MGG_07048	Sep_6	2 h	64222001	24000651	2.67584	1.41999	0.0498101
MGG_07066	Sep_4	8 h	1007061	210801	4.77731	2.2562	0.0386111
MGG_07086	Sep_6	myc	2.48657e+06	516934	4.81022	2.2661	0.0421107
MGG_07097	Sep_4	8 h	689701	1	689701	19.3956	0.0218335
MGG_07117	Sep_4	8 h	2.42937e+06	573904	4.23306	2.0817	0.0058545
MGG_07117	Sep_4	24 h	167018	1	167018	17.3496	0.0250634
MGG_07117	Sep_5	2 h	6.42563e+06	1	6.42563e+06	22.6154	0.0482625
MGG_07117	Sep_5	4 h	3.13417e+06	574901	5.45167	2.4467	0.00889375
MGG_07117	Sep_5	8 h	2778001	573904	4.84054	2.27517	0.000748821
MGG_07117	Sep_5	24 h	137311	1	137311	17.0671	0.0255809
MGG_07117	Sep_6	2 h	6879101	1	6879101	22.7138	0.020874
MGG_07117	Sep_6	4 h	3404001	574901	5.92102	2.56585	0.000885049
MGG_07120	Sep_4	myc	12762801	2.14527e+06	5.94928	2.57272	0.0231009
MGG_07120	Sep_6	myc	1.83137e+07	2.14527e+06	8.53678	3.09369	0.00497167
MGG_07145	Sep_6	myc	2283701	151768	15.0473	3.91144	0.0392392
MGG_07171	Sep_6	myc	741458	87477.7	8.47597	3.08338	0.00778086
MGG_07190	Sep_4	8 h	3.17347e+06	928791	3.41677	1.77263	0.0296034
MGG_07190	Sep_5	8 h	2836301	928791	3.05376	1.61058	0.0476472
MGG_07268	Sep_3	24 h	386394	126778	3.04779	1.60776	0.0396096
MGG_07268	Sep_5	24 h	394471	126778	3.1115	1.63761	0.0293999
MGG_07270	Sep_4	8 h	909991	136688	6.65741	2.73496	0.00871574
MGG_07324	Sep_5	4 h	1.75007e+06	540601	3.23726	1.69477	0.0412336
MGG_07450	Sep_4	myc	360938	59767.7	6.03901	2.59431	0.0291036
MGG_07450	Sep_6	myc	285628	59767.7	4.77897	2.2567	0.041998
MGG_07466	Sep_3	4 h	1.19693e+09	3895526	307.258	8.26331	0.014944
MGG_07466	Sep_3	8 h	1.13644e+09	2744726	414.044	8.69364	0.00572186
MGG_07466	Sep_3	24 h	2.83787e+08	384011	739.006	9.52944	0.038956
MGG_07466	Sep_4	0 h	1.37847e+08	1426211	96.6524	6.59473	0.019539
MGG_07466	Sep_4	2 h	2004000001	50481751	39.6975	5.31098	0.0257378
MGG_07466	Sep_4	4 h	1300630001	3895526	333.878	8.38318	0.0401913
MGG_07466	Sep_4	8 h	8.22377e+08	2744726	299.621	8.22699	0.0330094
MGG_07466	Sep_5	0 h	1.0109e+08	1426211	70.8803	6.14731	0.0432786
MGG_07466	Sep_6	24 h	2.95237e+08	384011	768.823	9.58651	0.0167418
MGG_07511	Sep_6	24 h	227908	39081	5.83167	2.54391	0.0236629
MGG_07518	Sep_4	24 h	1.60497e+06	249764	6.42595	2.68391	0.0167972
MGG_07626	Sep_3	myc	1578701	1	1578701	20.5903	0.00077357
MGG_07716	Sep_4	8 h	963888	160458	6.00708	2.58666	0.0349088
MGG_07716	Sep_5	8 h	1113121	160458	6.93713	2.79434	0.0484191
MGG_07753	Sep_5	2 h	5.45123e+07	13251751	4.11359	2.0404	0.0185811
MGG_07753	Sep_6	2 h	54248001	13251751	4.09365	2.03339	0.016194
MGG_07915	Sep_4	24 h	864024	83488.5	10.349	3.37142	0.0155643
MGG_07915	Sep_5	24 h	778138	83488.5	9.3203	3.22038	0.00732063
MGG_07915	Sep_6	24 h	772501	83488.5	9.25278	3.20989	0.0121206
MGG_07916	Sep_6	myc	1.51153e+06	307794	4.91086	2.29598	0.0450812
MGG_07929	Sep_6	2 h	1.20025e+07	1249726	9.60413	3.26366	0.00996866
MGG_08006	Sep_4	8 h	2.30583e+06	688651	3.34834	1.74344	0.0133247
MGG_08101	Sep_4	myc	1207701	546291	2.21073	1.14452	0.0148914
MGG_08122	Sep_6	myc	1.27377e+06	1	1.27377e+06	20.2807	0.0382525
MGG_08146	Sep_3	8 h	3395001	413101	8.21833	3.03885	0.00317423
MGG_08146	Sep_5	24 h	208314	29801	6.99018	2.80533	0.0284269
MGG_08257	Sep_6	24 h	131441	1	131441	17.0041	0.0280485
MGG_08275	Sep_4	24 h	534691	1	534691	19.0283	0.0205692
MGG_08275	Sep_5	24 h	456771	1	456771	18.8011	0.0286479
MGG_08359	Sep_6	myc	2.85403e+06	892678	3.19716	1.67679	0.0102503
MGG_08557	Sep_6	myc	2.80037e+06	608901	4.59905	2.20134	0.0480633
MGG_08637	Sep_4	8 h	2.41007e+06	711678	3.38646	1.75978	0.0438616
MGG_08708	Sep_4	myc	1.04802e+06	1	1.04802e+06	19.9992	0.00898823
MGG_08708	Sep_5	myc	711228	1	711228	19.44	0.0483468
MGG_08708	Sep_6	myc	2445701	1	2445701	21.2218	0.0320253
MGG_08758	Sep_4	24 h	288534	1	288534	18.1384	0.0315811
MGG_08834	Sep_5	4 h	1.76797e+06	474034	3.72963	1.89903	0.0277651
MGG_08858	Sep_4	8 h	1.30113e+06	381708	3.40871	1.76923	0.0212584
MGG_09006	Sep_3	4 h	3.75743e+06	263201	14.2759	3.83551	0.0464808
MGG_09006	Sep_3	24 h	1583501	717958	2.20556	1.14115	0.0267758
MGG_09006	Sep_5	4 h	1.56283e+06	263201	5.9378	2.56993	0.0173265
MGG_09006	Sep_6	4 h	1162831	263201	4.41803	2.1434	0.0454856
MGG_09138	Sep_6	4 h	6958701	1.64787e+06	4.22285	2.07822	0.0466224
MGG_09138	Sep_6	24 h	402711	89231	4.51313	2.17413	0.00595244
MGG_09159	Sep_4	24 h	479268	59593.5	8.04228	3.0076	0.0340201
MGG_09181	Sep_6	myc	5.14373e+06	313234	16.4214	4.0375	0.0117674
MGG_09195	Sep_3	8 h	818151	163791	4.99509	2.32051	0.025595
MGG_09208	Sep_6	myc	2630201	271534	9.68644	3.27597	0.00919596
MGG_09275	Sep_3	0 h	1.89587e+07	4230676	4.48124	2.1639	0.000198467
MGG_09275	Sep_3	2 h	1.33154e+08	16302501	8.16768	3.02993	0.0325166
MGG_09285	Sep_4	8 h	2.65833e+06	459626	5.78369	2.53199	0.0173953
MGG_09287	Sep_4	8 h	3.99007e+06	1669101	2.39055	1.25734	0.0397163
MGG_09287	Sep_5	4 h	4.83707e+06	750421	6.44581	2.68836	0.00429894
MGG_09292	Sep_4	myc	777584	90391	8.60245	3.10475	0.0124543
MGG_09719	Sep_4	myc	1.2321e+06	1	1.2321e+06	20.2327	0.0125482
MGG_09878	Sep_4	24 h	8.19693e+06	3627926	2.2594	1.17594	0.0259508
MGG_09886	Sep_3	8 h	1.80553e+06	331176	5.45189	2.44676	0.0186551
MGG_09886	Sep_5	4 h	2190601	440701	4.97072	2.31345	0.0478659
MGG_09894	Sep_3	4 h	1.532e+06	1	1.532e+06	20.547	0.0310343
MGG_09894	Sep_3	8 h	1.84853e+06	205416	8.99898	3.16976	0.00474982
MGG_09894	Sep_3	16 h	700441	1	700441	19.4179	0.0014436
MGG_09894	Sep_3	24 h	508274	145784	3.4865	1.80178	0.0221621
MGG_09898	Sep_5	24 h	484278	106661	4.54034	2.1828	0.0308893
MGG_09912	Sep_4	4 h	3.96813e+06	631726	6.28142	2.65109	0.0385577
MGG_09912	Sep_4	8 h	1.90237e+06	395526	4.80972	2.26595	0.0257072
MGG_09912	Sep_6	myc	1910101	334764	5.70581	2.51243	0.0260421
MGG_09916	Sep_4	8 h	2.24257e+06	419694	5.34335	2.41774	0.00458746
MGG_09942	Sep_4	8 h	895861	128111	6.99285	2.80588	0.00457762
MGG_10005	Sep_4	24 h	278211	1	278211	18.0858	0.00369396
MGG_10274	Sep_4	8 h	4.55843e+06	1158526	3.93468	1.97625	0.0120874
MGG_10327	Sep_6	myc	1.56837e+07	3354501	4.67541	2.22509	0.0194528
MGG_10463	Sep_3	0 h	1.35118e+06	362884	3.72345	1.89664	0.0495402
MGG_10485	Sep_5	myc	4.88437e+08	1.29935e+08	3.75908	1.91038	0.0207257
MGG_10492	Sep_5	4 h	1.66643e+06	385626	4.32137	2.11149	0.0423881
MGG_10569	Sep_4	myc	1.01765e+07	2.19967e+06	4.6264	2.20989	0.0496538
MGG_10569	Sep_6	myc	1.40553e+07	2.19967e+06	6.38975	2.67576	0.0147554
MGG_10607	Sep_4	4 h	10810001	3076626	3.51359	1.81295	0.017833
MGG_10700	Sep_3	8 h	1727401	348076	4.96271	2.31113	0.0228628
MGG_10716	Sep_3	8 h	6.43187e+06	1	6.43187e+06	22.6168	0.00921487
MGG_10716	Sep_4	myc	4.22653e+06	859701	4.91628	2.29757	0.0415936
MGG_10716	Sep_5	myc	4.66087e+06	859701	5.4215	2.43869	0.0274542
MGG_10852	Sep_4	myc	5.13887e+06	1	5.13887e+06	22.293	0.00989724
MGG_11063	Sep_4	myc	8.59867e+06	2071201	4.15154	2.05365	0.0233515
MGG_11063	Sep_6	myc	9.36213e+06	2071201	4.52015	2.17637	0.0337879
MGG_11165	Sep_4	myc	1363281	1	1363281	20.3787	0.0463056
MGG_11165	Sep_5	myc	1.24029e+06	1	1.24029e+06	20.2423	0.0230622
MGG_11205	Sep_4	myc	2.00143e+06	1	2.00143e+06	20.9326	0.00208556
MGG_11229	Sep_4	myc	890061	1	890061	19.7635	0.0181408
MGG_11259	Sep_4	8 h	1676701	274926	6.09874	2.60851	0.0162302
MGG_11259	Sep_5	8 h	1.34133e+06	274926	4.87889	2.28655	0.0239387
MGG_11279	Sep_4	8 h	1.87957e+06	424526	4.42745	2.14648	0.0385106
MGG_11336	Sep_6	myc	743508	53264.3	13.9588	3.80311	0.0141294
MGG_11412	Sep_5	4 h	1.11607e+07	1.26594e+06	8.81609	3.14014	0.0173428
MGG_11412	Sep_6	4 h	1.63253e+07	1.26594e+06	12.8958	3.68883	0.00960192
MGG_11412	Sep_6	myc	1.1299e+08	4.33443e+07	2.60681	1.38228	0.00464446
MGG_11419	Sep_4	myc	1.15005e+06	164654	6.98466	2.80419	0.0285764
MGG_11419	Sep_6	myc	960184	164654	5.83152	2.54387	0.0236361
MGG_11636	Sep_3	8 h	1.93573e+08	617951	313.25	8.29117	0.00353472
MGG_11636	Sep_6	4 h	4.16773e+08	1	4.16773e+08	28.6347	0.0111959
MGG_11724	Sep_5	myc	1.12951e+06	1	1.12951e+06	20.1073	0.0247558
MGG_11776	Sep_5	4 h	1.84097e+07	5984676	3.07613	1.62112	0.0360711
MGG_11776	Sep_6	2 h	6.10233e+07	22774751	2.67943	1.42193	0.0317952
MGG_11776	Sep_6	4 h	1.79433e+07	5984676	2.99821	1.5841	0.0491599
MGG_11785	Sep_5	2 h	3.24667e+07	6432876	5.04699	2.33542	0.00891932
MGG_11801	Sep_3	8 h	153088	21116	7.24984	2.85795	0.0325827
MGG_11862	Sep_4	8 h	2035901	484301	4.20379	2.07169	0.0485957
MGG_12122	Sep_3	8 h	3.79763e+06	690751	5.49783	2.45886	0.0238306
MGG_12122	Sep_4	8 h	3.29573e+06	690751	4.77123	2.25436	0.0258091
MGG_12336	Sep_5	myc	371414	1	371414	18.5027	0.00251113
MGG_12574	Sep_3	8 h	1.89527e+06	327726	5.78309	2.53184	0.0132075
MGG_12767	Sep_4	24 h	236608	1	236608	17.8521	0.0151141
MGG_12797	Sep_3	4 h	181744	37784.8	4.80999	2.26603	0.00867055
MGG_12925	Sep_4	myc	1.05864e+07	778834	13.5927	3.76476	0.0498638
MGG_12925	Sep_5	myc	4.58973e+06	778834	5.89308	2.55902	0.028976
MGG_12925	Sep_6	myc	13464001	778834	17.2874	4.11165	0.0248823
MGG_13203	Sep_5	myc	1.30357e+06	1	1.30357e+06	20.314	0.0184188
MGG_13239	Sep_5	24 h	523588	163356	3.20519	1.68041	0.0486407
MGG_13552	Sep_4	myc	7.57953e+06	192711	39.3311	5.2976	0.0329729
MGG_13552	Sep_6	myc	8.10613e+06	192711	42.0637	5.3945	0.00543994
MGG_13563	Sep_4	24 h	588968	178871	3.2927	1.71927	0.0271227
MGG_13563	Sep_5	24 h	648684	178871	3.62655	1.8586	0.0466741
MGG_13767	Sep_3	myc	733161	1	733161	19.4838	0.0354616
MGG_13767	Sep_4	8 h	4.63917e+06	1.74557e+06	2.65768	1.41016	0.0410862
MGG_14118	Sep_4	8 h	811771	170541	4.75998	2.25095	0.0253814
MGG_14118	Sep_5	4 h	594184	70496	8.42862	3.0753	0.002649
MGG_14731	Sep_6	4 h	484648	76023.5	6.37497	2.67242	0.00765848
MGG_14948	Sep_4	myc	2.60553e+06	244381	10.6618	3.41438	0.0331038
MGG_14971	Sep_4	8 h	7.56127e+06	2.66881e+06	2.8332	1.50243	0.0205805
MGG_15026	Sep_4	myc	3344601	1	3344601	21.6734	0.0177356
MGG_15026	Sep_6	myc	3.22267e+06	1	3.22267e+06	21.6198	0.0389546
MGG_15027	Sep_4	myc	2.39347e+06	1	2.39347e+06	21.1907	0.0310771
MGG_15150	Sep_3	8 h	1.27623e+06	297068	4.29609	2.10303	0.00844573
MGG_15290	Sep_5	24 h	429554	142891	3.00617	1.58793	0.0157945
MGG_15492	Sep_3	0 h	1.35118e+06	362884	3.72345	1.89664	0.0495402
MGG_15494	Sep_3	0 h	1.35118e+06	362884	3.72345	1.89664	0.0495402
MGG_15540	Sep_6	myc	847354	156738	5.40619	2.43461	0.0145339
MGG_15622	Sep_3	0 h	1.35118e+06	362884	3.72345	1.89664	0.0495402
MGG_15739	Sep_4	8 h	1309101	506881	2.58266	1.36886	0.0441249
MGG_15789	Sep_3	0 h	1.35118e+06	362884	3.72345	1.89664	0.0495402
MGG_15790	Sep_3	0 h	1.35118e+06	362884	3.72345	1.89664	0.0495402
MGG_15795	Sep_3	0 h	1.35118e+06	362884	3.72345	1.89664	0.0495402
MGG_15813	Sep_4	8 h	399288	27876	14.3237	3.84033	0.00932463
MGG_15814	Sep_5	24 h	218604	1	218604	17.738	0.0020867
MGG_15853	Sep_6	24 h	697998	150981	4.62308	2.20886	0.0298193
MGG_15868	Sep_5	8 h	1.24983e+06	262201	4.7667	2.25299	0.0344664
MGG_15965	Sep_3	0 h	1.35118e+06	362884	3.72345	1.89664	0.0495402
MGG_15982	Sep_3	0 h	1.35118e+06	362884	3.72345	1.89664	0.0495402
MGG_15991	Sep_5	myc	2.05837e+06	362401	5.67981	2.50584	0.0301839
MGG_16027	Sep_3	0 h	1.35118e+06	362884	3.72345	1.89664	0.0495402
MGG_16069	Sep_3	0 h	1.35118e+06	362884	3.72345	1.89664	0.0495402
MGG_16097	Sep_3	0 h	1.35118e+06	362884	3.72345	1.89664	0.0495402
MGG_16114	Sep_3	0 h	1.35118e+06	362884	3.72345	1.89664	0.0495402
MGG_16149	Sep_4	4 h	3.67477e+07	17014826	2.15974	1.11086	0.0289128
MGG_16149	Sep_5	4 h	3.57103e+07	17014826	2.09878	1.06955	0.0310001
MGG_16248	Sep_5	2 h	43020001	15469251	2.781	1.4756	0.0313588
MGG_16248	Sep_6	2 h	46602001	15469251	3.01256	1.59099	0.00785551
MGG_16398	Sep_3	0 h	1.35118e+06	362884	3.72345	1.89664	0.0495402
MGG_16462	Sep_4	8 h	5164501	1894901	2.72547	1.44651	0.0237449
MGG_16532	Sep_3	0 h	1.35118e+06	362884	3.72345	1.89664	0.0495402
MGG_16534	Sep_3	0 h	1.35118e+06	362884	3.72345	1.89664	0.0495402
MGG_16558	Sep_3	0 h	1.35118e+06	362884	3.72345	1.89664	0.0495402
MGG_16601	Sep_3	0 h	1.35118e+06	362884	3.72345	1.89664	0.0495402
MGG_16630	Sep_4	24 h	1.30453e+07	4606001	2.83225	1.50195	0.0449539
MGG_16630	Sep_5	16 h	752714	266154	2.82812	1.49984	0.046903
MGG_16706	Sep_6	myc	5.74373e+06	779601	7.36753	2.88118	0.0242931
MGG_16778	Sep_3	0 h	1.35118e+06	362884	3.72345	1.89664	0.0495402
MGG_16792	Sep_6	myc	1.99147e+06	315201	6.31809	2.65949	0.0158278
MGG_16853	Sep_5	2 h	1.15851e+07	1	1.15851e+07	23.4658	0.0370836
MGG_16853	Sep_5	4 h	2.88893e+06	475201	6.07939	2.60393	0.0257582
MGG_16853	Sep_6	2 h	9678101	1	9678101	23.2063	0.0393075
MGG_16853	Sep_6	4 h	3.84967e+06	475201	8.10114	3.01812	0.00738304
MGG_16866	Sep_5	24 h	1.03307e+06	72188.5	14.3108	3.83903	0.00275545
MGG_16866	Sep_6	4 h	1701701	196421	8.66354	3.11496	0.00348594
MGG_16895	Sep_3	8 h	3026601	1072061	2.82316	1.49731	0.0189629
MGG_17026	Sep_3	0 h	1.35118e+06	362884	3.72345	1.89664	0.0495402
MGG_17041	Sep_4	24 h	356348	115541	3.08417	1.62488	0.0383825
MGG_17041	Sep_5	24 h	389248	115541	3.36891	1.75228	0.0306258
MGG_17054	Sep_4	8 h	672471	1	672471	19.3591	0.030222
MGG_17294	Sep_3	0 h	1.35118e+06	362884	3.72345	1.89664	0.0495402
MGG_17465	Sep_3	0 h	1.35118e+06	362884	3.72345	1.89664	0.0495402
MGG_17648	Sep_3	0 h	1.35118e+06	362884	3.72345	1.89664	0.0495402
MGG_17662	Sep_3	0 h	1.35118e+06	362884	3.72345	1.89664	0.0495402
MGG_18003	Sep_3	8 h	3154301	600411	5.25357	2.3933	0.00100768
MGG_18017	Sep_5	8 h	1220201	427721	2.8528	1.51238	0.0489474
