## Supplementary material for "A stage-resolved map of dynamic septin interactions required for infection by the rice blast fungus": Table S3

### Sheet: Sheet1
Table S3. MS-based quantification confirming expression and recovery of GFP-tagged septins
Protein_IDs	MGG_01521	MGG_01521	MGG_01521	MGG_01521	MGG_01521	MGG_01521	MGG_01521
septin	Sep_3	Sep_3	Sep_3	Sep_3	Sep_3	Sep_3	Sep_3
time	0 h	2 h	4 h	8 h	16 h	24 h	myc
septin_mean_LFQintensity	7.78683e+07	4.38512e+09	1287420001	1.46054e+09	416790001	289810001	1.19139e+09
toxA_mean_LFQintensity	2156701	20860651	5614976	2.10549e+06	537414	185554	2.537e+08
fold_change	36.1053	210.21	229.283	693.685	775.548	1561.87	4.69608
log2_fc	5.17414	7.71569	7.84099	9.43814	9.59907	10.6091	2.23146
pval	0.0633791	0.157616	0.0372101	0.0360386	0.13155	0.0549345	0.039586
padj	1	1	1	1	1	1	1
Protein_IDs	MGG_06726	MGG_06726	MGG_06726	MGG_06726	MGG_06726	MGG_06726	MGG_06726
septin	Sep_4	Sep_4	Sep_4	Sep_4	Sep_4	Sep_4	Sep_4
time	0 h	2 h	4 h	8 h	16 h	24 h	myc
septin_mean_LFQintensity	149050001	1.44297e+09	7.37387e+08	5.42057e+08	9929901	17274601	787600001
toxA_mean_LFQintensity	1.21028e+06	10008501	1931412	1.07957e+06	464258	40256.8	1.01939e+08
fold_change	123.153	144.174	381.786	502.105	21.3887	429.111	7.72621
log2_fc	6.94431	7.17167	8.57662	8.97185	4.41878	8.74521	2.94976
pval	0.029134	0.0172373	0.0749311	0.165329	0.16209	0.114192	0.00439265
padj	1	1	1	1	1	1	1
Protein_IDs	MGG_03087	MGG_03087	MGG_03087	MGG_03087	MGG_03087	MGG_03087	MGG_03087
septin	Sep_5	Sep_5	Sep_5	Sep_5	Sep_5	Sep_5	Sep_5
time	0 h	2 h	4 h	8 h	16 h	24 h	myc
septin_mean_LFQintensity	1.20573e+08	7.82857e+09	1.44917e+09	6.49977e+08	8.52423e+06	5.51113e+07	2.59003e+09
toxA_mean_LFQintensity	783737	18458326	3430456	1.13784e+06	354850	424614	5.26497e+08
fold_change	153.844	424.121	422.441	571.238	24.0221	129.792	4.91937
log2_fc	7.26533	8.72833	8.72261	9.15795	4.58629	7.02006	2.29847
pval	0.0324563	0.0473448	0.0092955	0.0551359	0.0206363	0.109561	0.0744263
padj	1	1	1	1	1	1	1
Protein_IDs	MGG_07466	MGG_07466	MGG_07466	MGG_07466	MGG_07466	MGG_07466	MGG_07466
septin	Sep_6	Sep_6	Sep_6	Sep_6	Sep_6	Sep_6	Sep_6
time	0 h	2 h	4 h	8 h	16 h	24 h	myc
septin_mean_LFQintensity	170153001	8.66583e+09	2.0794e+09	1.1009e+09	886160001	2.95237e+08	n/a
toxA_mean_LFQintensity	1426211	50481751	3895526	2744726	846194	384011	n/a
fold_change	119.304	171.663	533.792	401.098	1047.23	768.823	n/a
log2_fc	6.8985	7.42343	9.06013	8.64781	10.0324	9.58651	n/a
pval	0.0810958	0.186495	0.0911768	0.354529	0.0801501	0.0167418	n/a
padj	1	1	1	1	1	1	n/a
