## Supplementary material for "A stage-resolved map of dynamic septin interactions required for infection by the rice blast fungus": Table S6

### Sheet: Gene_category_enrich
septime	Category	Int_category	Total_category	Total_interactors	Total_all	A	B	C	D	Pvalue	Odds_ratio	FDR	sig	Dir
Sep3_0 h	Appressorium development	0	385	43	12593	0	43	385	12165	0.642764	0	1	0	FALSE
Sep3_16 h	Appressorium development	1	385	30	12593	1	29	384	12179	0.606463	0.25974	1	0	TRUE
Sep3_2 h	Appressorium development	1	385	20	12593	1	19	384	12189	0.462845	0.25974	0.823708	0	TRUE
Sep3_24 h	Appressorium development	1	385	30	12593	1	29	384	12179	0.606463	0.25974	1	0	TRUE
Sep3_4 h	Appressorium development	4	385	74	12593	4	70	381	12138	0.290062	1.03896	0.600129	0	TRUE
Sep3_8 h	Appressorium development	3	385	130	12593	3	127	382	12081	0.800539	0.779221	1	0	FALSE
Sep3_myc	Appressorium development	7	385	125	12593	7	118	378	12090	0.108905	1.81818	0.298381	0	TRUE
Sep4_0 h	Appressorium development	5	385	63	12593	5	58	380	12150	0.0431194	1.2987	0.143731	0	TRUE
Sep4_16 h	Appressorium development	4	385	64	12593	4	60	381	12148	0.131762	1.03896	0.339002	0	TRUE
Sep4_2 h	Appressorium development	13	385	183	12593	13	170	372	12038	0.00411405	3.37662	0.0253313	2	TRUE
Sep4_24 h	Appressorium development	5	385	192	12593	5	187	380	12021	1	1.2987	1	0	FALSE
Sep4_4 h	Appressorium development	13	385	311	12593	13	298	372	11910	0.240446	3.37662	0.545878	0	TRUE
Sep4_8 h	Appressorium development	24	385	414	12593	24	390	361	11818	0.00312624	6.23377	0.0208416	2	TRUE
Sep4_myc	Appressorium development	11	385	255	12593	11	244	374	11964	0.264809	2.85714	0.578317	0	TRUE
Sep5_0 h	Appressorium development	1	385	49	12593	1	48	384	12160	1	0.25974	1	0	FALSE
Sep5_16 h	Appressorium development	4	385	40	12593	4	36	381	12172	0.033073	1.03896	0.11621	0	TRUE
Sep5_2 h	Appressorium development	9	385	222	12593	9	213	376	11995	0.327996	2.33766	0.652883	0	TRUE
Sep5_24 h	Appressorium development	4	385	168	12593	4	164	381	12044	0.821037	1.03896	1	0	FALSE
Sep5_4 h	Appressorium development	14	385	365	12593	14	351	371	11857	0.353874	3.63636	0.681776	0	TRUE
Sep5_8 h	Appressorium development	13	385	261	12593	13	248	372	11960	0.0972129	3.37662	0.272196	0	TRUE
Sep5_myc	Appressorium development	13	385	223	12593	13	210	372	11998	0.0272271	3.37662	0.101198	0	TRUE
Sep6_0 h	Appressorium development	2	385	38	12593	2	36	383	12172	0.324476	0.519481	0.648952	0	TRUE
Sep6_16 h	Appressorium development	1	385	30	12593	1	29	384	12179	0.606463	0.25974	1	0	TRUE
Sep6_2 h	Appressorium development	12	385	135	12593	12	123	373	12085	0.000881303	3.11688	0.00725779	2	TRUE
Sep6_24 h	Appressorium development	10	385	149	12593	10	139	375	12069	0.0256761	2.5974	0.0971529	0	TRUE
Sep6_4 h	Appressorium development	12	385	270	12593	12	258	373	11950	0.20583	3.11688	0.48027	0	TRUE
Sep6_8 h	Appressorium development	1	385	54	12593	1	53	384	12155	1	0.25974	1	0	FALSE
Sep6_myc	Appressorium development	17	385	296	12593	17	279	368	11929	0.014736	4.41558	0.0612785	0	TRUE
Sep3_0 h	Effector	0	550	43	12593	0	43	550	12000	0.263019	0	0.578317	0	FALSE
Sep3_16 h	Effector	0	550	30	12593	0	30	550	12013	0.640851	0	1	0	FALSE
Sep3_2 h	Effector	0	550	20	12593	0	20	550	12023	1	0	1	0	FALSE
Sep3_24 h	Effector	1	550	30	12593	1	29	549	12014	1	0.181818	1	0	FALSE
Sep3_4 h	Effector	1	550	74	12593	1	73	549	11970	0.381476	0.181818	0.731598	0	FALSE
Sep3_8 h	Effector	0	550	130	12593	0	130	550	11913	0.00737742	0	0.0377868	2	FALSE
Sep3_myc	Effector	0	550	125	12593	0	125	550	11918	0.00683678	0	0.0357202	2	FALSE
Sep4_0 h	Effector	1	550	63	12593	1	62	549	11981	0.527717	0.181818	0.919672	0	FALSE
Sep4_16 h	Effector	0	550	64	12593	0	64	550	11979	0.116894	0	0.314714	0	FALSE
Sep4_2 h	Effector	2	550	183	12593	2	181	548	11862	0.0262993	0.363636	0.0986226	0	FALSE
Sep4_24 h	Effector	3	550	192	12593	3	189	547	11854	0.0502766	0.545455	0.159971	0	FALSE
Sep4_4 h	Effector	2	550	311	12593	2	309	548	11734	0.000192651	0.363636	0.00245193	3	FALSE
Sep4_8 h	Effector	2	550	414	12593	2	412	548	11631	3.44645e-06	0.363636	0.000131592	4	FALSE
Sep4_myc	Effector	1	550	255	12593	1	254	549	11789	0.000264032	0.181818	0.00284342	3	FALSE
Sep5_0 h	Effector	0	550	49	12593	0	49	550	11994	0.276526	0	0.589548	0	FALSE
Sep5_16 h	Effector	0	550	40	12593	0	40	550	12003	0.420639	0	0.764798	0	FALSE
Sep5_2 h	Effector	2	550	222	12593	2	220	548	11823	0.00688889	0.363636	0.0357202	2	FALSE
Sep5_24 h	Effector	2	550	168	12593	2	166	548	11877	0.0357486	0.363636	0.124086	0	FALSE
Sep5_4 h	Effector	3	550	365	12593	3	362	547	11681	0.000125953	0.545455	0.00170646	3	FALSE
Sep5_8 h	Effector	1	550	261	12593	1	260	549	11783	0.000176964	0.181818	0.00232266	3	FALSE
Sep5_myc	Effector	1	550	223	12593	1	222	549	11821	0.00079745	0.181818	0.00669858	2	FALSE
Sep6_0 h	Effector	0	550	38	12593	0	38	550	12005	0.412713	0	0.76026	0	FALSE
Sep6_16 h	Effector	1	550	30	12593	1	29	549	12014	1	0.181818	1	0	FALSE
Sep6_2 h	Effector	0	550	135	12593	0	135	550	11908	0.0046354	0	0.0272872	2	FALSE
Sep6_24 h	Effector	2	550	149	12593	2	147	548	11896	0.0689292	0.363636	0.206788	0	FALSE
Sep6_4 h	Effector	3	550	270	12593	3	267	547	11776	0.00386153	0.545455	0.0245243	2	FALSE
Sep6_8 h	Effector	0	550	54	12593	0	54	550	11989	0.175006	0	0.424871	0	FALSE
Sep6_myc	Effector	2	550	296	12593	2	294	548	11749	0.000413599	0.363636	0.00394799	3	FALSE
Sep3_0 h	Germination	0	95	43	12593	0	43	95	12455	1	0	1	0	FALSE
Sep3_16 h	Germination	0	95	30	12593	0	30	95	12468	1	0	1	0	FALSE
Sep3_2 h	Germination	0	95	20	12593	0	20	95	12478	1	0	1	0	FALSE
Sep3_24 h	Germination	0	95	30	12593	0	30	95	12468	1	0	1	0	FALSE
Sep3_4 h	Germination	2	95	74	12593	2	72	93	12426	0.107391	2.10526	0.296737	0	TRUE
Sep3_8 h	Germination	2	95	130	12593	2	128	93	12370	0.257059	2.10526	0.574281	0	TRUE
Sep3_myc	Germination	1	95	125	12593	1	124	94	12374	0.613749	1.05263	1	0	TRUE
Sep4_0 h	Germination	2	95	63	12593	2	61	93	12437	0.0818116	2.10526	0.236972	0	TRUE
Sep4_16 h	Germination	0	95	64	12593	0	64	95	12434	1	0	1	0	FALSE
Sep4_2 h	Germination	1	95	183	12593	1	182	94	12316	1	1.05263	1	0	FALSE
Sep4_24 h	Germination	2	95	192	12593	2	190	93	12308	0.657556	2.10526	1	0	TRUE
Sep4_4 h	Germination	4	95	311	12593	4	307	91	12191	0.299979	4.21053	0.614592	0	TRUE
Sep4_8 h	Germination	4	95	414	12593	4	410	91	12088	0.556415	4.21053	0.957763	0	TRUE
Sep4_myc	Germination	3	95	255	12593	3	252	92	12246	0.444516	3.15789	0.797849	0	TRUE
Sep5_0 h	Germination	1	95	49	12593	1	48	94	12450	0.310482	1.05263	0.629964	0	TRUE
Sep5_16 h	Germination	0	95	40	12593	0	40	95	12458	1	0	1	0	FALSE
Sep5_2 h	Germination	2	95	222	12593	2	220	93	12278	0.684943	2.10526	1	0	TRUE
Sep5_24 h	Germination	3	95	168	12593	3	165	92	12333	0.133679	3.15789	0.340273	0	TRUE
Sep5_4 h	Germination	5	95	365	12593	5	360	90	12138	0.20211	5.26316	0.474225	0	TRUE
Sep5_8 h	Germination	5	95	261	12593	5	256	90	12242	0.0473734	5.26316	0.154239	0	TRUE
Sep5_myc	Germination	4	95	223	12593	4	219	91	12279	0.0880698	4.21053	0.251628	0	TRUE
Sep6_0 h	Germination	2	95	38	12593	2	36	93	12462	0.0332028	2.10526	0.11621	0	TRUE
Sep6_16 h	Germination	0	95	30	12593	0	30	95	12468	1	0	1	0	FALSE
Sep6_2 h	Germination	1	95	135	12593	1	134	94	12364	1	1.05263	1	0	FALSE
Sep6_24 h	Germination	5	95	149	12593	5	144	90	12354	0.00535247	5.26316	0.0299738	2	TRUE
Sep6_4 h	Germination	4	95	270	12593	4	266	91	12232	0.146963	4.21053	0.363085	0	TRUE
Sep6_8 h	Germination	1	95	54	12593	1	53	94	12445	0.336204	1.05263	0.665755	0	TRUE
Sep6_myc	Germination	4	95	296	12593	4	292	91	12206	0.288231	4.21053	0.600129	0	TRUE
Sep3_0 h	Penetration	0	31	43	12593	0	43	31	12519	1	0	1	0	FALSE
Sep3_16 h	Penetration	0	31	30	12593	0	30	31	12532	1	0	1	0	FALSE
Sep3_2 h	Penetration	0	31	20	12593	0	20	31	12542	1	0	1	0	FALSE
Sep3_24 h	Penetration	0	31	30	12593	0	30	31	12532	1	0	1	0	FALSE
Sep3_4 h	Penetration	2	31	74	12593	2	72	29	12490	0.0141894	6.45161	0.0608117	0	TRUE
Sep3_8 h	Penetration	2	31	130	12593	2	128	29	12434	0.0404654	6.45161	0.138175	0	TRUE
Sep3_myc	Penetration	3	31	125	12593	3	122	28	12440	0.00350351	9.67742	0.0229918	2	TRUE
Sep4_0 h	Penetration	1	31	63	12593	1	62	30	12500	0.144151	3.22581	0.360378	0	TRUE
Sep4_16 h	Penetration	1	31	64	12593	1	63	30	12499	0.146268	3.22581	0.363085	0	TRUE
Sep4_2 h	Penetration	2	31	183	12593	2	181	29	12381	0.0742115	6.45161	0.219499	0	TRUE
Sep4_24 h	Penetration	0	31	192	12593	0	192	31	12370	1	0	1	0	FALSE
Sep4_4 h	Penetration	7	31	311	12593	7	304	24	12258	8.27141e-06	22.5806	0.000204352	4	TRUE
Sep4_8 h	Penetration	2	31	414	12593	2	412	29	12150	0.27136	6.45161	0.581485	0	TRUE
Sep4_myc	Penetration	1	31	255	12593	1	254	30	12308	0.470031	3.22581	0.832966	0	TRUE
Sep5_0 h	Penetration	1	31	49	12593	1	48	30	12514	0.113968	3.22581	0.308817	0	TRUE
Sep5_16 h	Penetration	0	31	40	12593	0	40	31	12522	1	0	1	0	FALSE
Sep5_2 h	Penetration	3	31	222	12593	3	219	28	12343	0.0168949	9.67742	0.0675794	0	TRUE
Sep5_24 h	Penetration	1	31	168	12593	1	167	30	12395	0.340878	3.22581	0.668166	0	TRUE
Sep5_4 h	Penetration	6	31	365	12593	6	359	25	12203	0.000226684	19.3548	0.00265107	3	TRUE
Sep5_8 h	Penetration	2	31	261	12593	2	259	29	12303	0.134635	6.45161	0.340644	0	TRUE
Sep5_myc	Penetration	2	31	223	12593	2	221	29	12341	0.103915	6.45161	0.289036	0	TRUE
Sep6_0 h	Penetration	1	31	38	12593	1	37	30	12525	0.0895328	3.22581	0.252453	0	TRUE
Sep6_16 h	Penetration	0	31	30	12593	0	30	31	12532	1	0	1	0	FALSE
Sep6_2 h	Penetration	1	31	135	12593	1	134	30	12428	0.28432	3.22581	0.597072	0	TRUE
Sep6_24 h	Penetration	0	31	149	12593	0	149	31	12413	1	0	1	0	FALSE
Sep6_4 h	Penetration	5	31	270	12593	5	265	26	12297	0.000469754	16.129	0.00438437	3	TRUE
Sep6_8 h	Penetration	1	31	54	12593	1	53	30	12509	0.124864	3.22581	0.32983	0	TRUE
Sep6_myc	Penetration	2	31	296	12593	2	294	29	12268	0.164532	6.45161	0.401765	0	TRUE
Sep3_0 h	Pigmentation	0	24	43	12593	0	43	24	12526	1	0	1	0	FALSE
Sep3_16 h	Pigmentation	0	24	30	12593	0	30	24	12539	1	0	1	0	FALSE
Sep3_2 h	Pigmentation	0	24	20	12593	0	20	24	12549	1	0	1	0	FALSE
Sep3_24 h	Pigmentation	0	24	30	12593	0	30	24	12539	1	0	1	0	FALSE
Sep3_4 h	Pigmentation	0	24	74	12593	0	74	24	12495	1	0	1	0	FALSE
Sep3_8 h	Pigmentation	0	24	130	12593	0	130	24	12439	1	0	1	0	FALSE
Sep3_myc	Pigmentation	3	24	125	12593	3	122	21	12447	0.0016593	12.5	0.0126711	2	TRUE
Sep4_0 h	Pigmentation	0	24	63	12593	0	63	24	12506	1	0	1	0	FALSE
Sep4_16 h	Pigmentation	0	24	64	12593	0	64	24	12505	1	0	1	0	FALSE
Sep4_2 h	Pigmentation	1	24	183	12593	1	182	23	12387	0.296472	4.16667	0.610384	0	TRUE
Sep4_24 h	Pigmentation	0	24	192	12593	0	192	24	12377	1	0	1	0	FALSE
Sep4_4 h	Pigmentation	0	24	311	12593	0	311	24	12258	1	0	1	0	FALSE
Sep4_8 h	Pigmentation	2	24	414	12593	2	412	22	12157	0.185861	8.33333	0.441026	0	TRUE
Sep4_myc	Pigmentation	1	24	255	12593	1	254	23	12315	0.388246	4.16667	0.735711	0	TRUE
Sep5_0 h	Pigmentation	0	24	49	12593	0	49	24	12520	1	0	1	0	FALSE
Sep5_16 h	Pigmentation	0	24	40	12593	0	40	24	12529	1	0	1	0	FALSE
Sep5_2 h	Pigmentation	0	24	222	12593	0	222	24	12347	1	0	1	0	FALSE
Sep5_24 h	Pigmentation	0	24	168	12593	0	168	24	12401	1	0	1	0	FALSE
Sep5_4 h	Pigmentation	1	24	365	12593	1	364	23	12205	0.506662	4.16667	0.886658	0	TRUE
Sep5_8 h	Pigmentation	1	24	261	12593	1	260	23	12309	0.395353	4.16667	0.744611	0	TRUE
Sep5_myc	Pigmentation	0	24	223	12593	0	223	24	12346	1	0	1	0	FALSE
Sep6_0 h	Pigmentation	0	24	38	12593	0	38	24	12531	1	0	1	0	FALSE
Sep6_16 h	Pigmentation	0	24	30	12593	0	30	24	12539	1	0	1	0	FALSE
Sep6_2 h	Pigmentation	0	24	135	12593	0	135	24	12434	1	0	1	0	FALSE
Sep6_24 h	Pigmentation	0	24	149	12593	0	149	24	12420	1	0	1	0	FALSE
Sep6_4 h	Pigmentation	1	24	270	12593	1	269	23	12300	0.405865	4.16667	0.75094	0	TRUE
Sep6_8 h	Pigmentation	0	24	54	12593	0	54	24	12515	1	0	1	0	FALSE
Sep6_myc	Pigmentation	1	24	296	12593	1	295	23	12274	0.435258	4.16667	0.787968	0	TRUE
Sep3_0 h	Virulence_associated	7	998	43	12593	7	36	991	11559	0.07899	0.701403	0.230387	0	TRUE
Sep3_16 h	Virulence_associated	9	998	30	12593	9	21	989	11574	0.000370086	0.901804	0.00379113	3	TRUE
Sep3_2 h	Virulence_associated	6	998	20	12593	6	14	992	11581	0.00359315	0.601202	0.0232173	2	TRUE
Sep3_24 h	Virulence_associated	7	998	30	12593	7	23	991	11572	0.00776539	0.701403	0.0383702	2	TRUE
Sep3_4 h	Virulence_associated	18	998	74	12593	18	56	980	11539	1.33648e-05	1.80361	0.000280661	4	TRUE
Sep3_8 h	Virulence_associated	23	998	130	12593	23	107	975	11488	0.000227234	2.30461	0.00265107	3	TRUE
Sep3_myc	Virulence_associated	22	998	125	12593	22	103	976	11492	0.000335182	2.20441	0.00351941	3	TRUE
Sep4_0 h	Virulence_associated	15	998	63	12593	15	48	983	11547	9.0006e-05	1.50301	0.00135009	3	TRUE
Sep4_16 h	Virulence_associated	14	998	64	12593	14	50	984	11545	0.000395455	1.40281	0.00386258	3	TRUE
Sep4_2 h	Virulence_associated	37	998	183	12593	37	146	961	11449	8.98809e-08	3.70741	7.55e-06	4	TRUE
Sep4_24 h	Virulence_associated	29	998	192	12593	29	163	969	11432	0.000663862	2.90581	0.00580879	2	TRUE
Sep4_4 h	Virulence_associated	49	998	311	12593	49	262	949	11333	3.24085e-06	4.90982	0.000131592	4	TRUE
Sep4_8 h	Virulence_associated	74	998	414	12593	74	340	924	11255	2.48953e-11	7.41483	8.30072e-09	4	TRUE
Sep4_myc	Virulence_associated	42	998	255	12593	42	213	956	11382	5.34791e-06	4.20842	0.000160437	4	TRUE
Sep5_0 h	Virulence_associated	13	998	49	12593	13	36	985	11559	7.99454e-05	1.30261	0.00129142	3	TRUE
Sep5_16 h	Virulence_associated	11	998	40	12593	11	29	987	11566	0.000198671	1.1022	0.00245418	3	TRUE
Sep5_2 h	Virulence_associated	33	998	222	12593	33	189	965	11406	0.000389341	3.30661	0.00386258	3	TRUE
Sep5_24 h	Virulence_associated	25	998	168	12593	25	143	973	11452	0.00215656	2.50501	0.0150959	2	TRUE
Sep5_4 h	Virulence_associated	53	998	365	12593	53	312	945	11283	1.80718e-05	5.31062	0.000333671	4	TRUE
Sep5_8 h	Virulence_associated	54	998	261	12593	54	207	944	11388	3.95272e-11	5.41082	8.30072e-09	4	TRUE
Sep5_myc	Virulence_associated	38	998	223	12593	38	185	960	11410	6.99216e-06	3.80762	0.000183544	4	TRUE
Sep6_0 h	Virulence_associated	8	998	38	12593	8	30	990	11565	0.00870248	0.801603	0.042012	2	TRUE
Sep6_16 h	Virulence_associated	7	998	30	12593	7	23	991	11572	0.00776539	0.701403	0.0383702	2	TRUE
Sep6_2 h	Virulence_associated	23	998	135	12593	23	112	975	11483	0.00053793	2.30461	0.00480703	3	TRUE
Sep6_24 h	Virulence_associated	29	998	149	12593	29	120	969	11475	4.85974e-06	2.90581	0.000157007	4	TRUE
Sep6_4 h	Virulence_associated	45	998	270	12593	45	225	953	11370	1.75807e-06	4.50902	9.86052e-05	4	TRUE
Sep6_8 h	Virulence_associated	10	998	54	12593	10	44	988	11551	0.0090618	1.002	0.0432495	2	TRUE
Sep6_myc	Virulence_associated	45	998	296	12593	45	251	953	11344	2.57697e-05	4.50902	0.000450969	4	TRUE
