## Supplementary material for "A stage-resolved map of dynamic septin interactions required for infection by the rice blast fungus": Table S7

### Sheet: Hybrigenics_data
MGG_ID	Additional Gene Notes	PBS	septin
MGG_06726	septin like spn2; [XM_003709389.1 Pyricularia oryzae 70-15 septin like spn2 (MGG_06726), mRNA]	A	Sep_3
MGG_07466	cell division control protein 12; [XM_003711322.1 Pyricularia oryzae 70-15 cell division control protein 12 (MGG_07466), mRNA]	A	Sep_3
MGG_03205	polyamine transporter 2; [XM_003716730.1 Pyricularia oryzae 70-15 polyamine transporter 2 (MGG_03205), mRNA]	C	Sep_3
MGG_04190	uncharacterized protein; [XM_003719585.1 Pyricularia oryzae 70-15 uncharacterized protein (MGG_04190), mRNA]	C	Sep_3
MGG_05274	COP9 signalosome complex subunit 5; [XM_003712785.1 Pyricularia oryzae 70-15 COP9 signalosome complex subunit 5 (MGG_05274), mRNA]	C	Sep_3
MGG_05737	unknown; [prey3108133 - Moryzae - GenMatch]	C	Sep_3
MGG_06634	uncharacterized protein; [XM_003716847.1 Pyricularia oryzae 70-15 uncharacterized protein (MGG_06634), mRNA]	C	Sep_3
MGG_00056	short-chain dehydrogenase/reductase SDR; [XM_003719038.1 Pyricularia oryzae 70-15 short-chain dehydrogenase/reductase SDR (MGG_00056), mRNA]	D	Sep_3
MGG_01003	choline-phosphate cytidylyltransferase; [XM_003717893.1 Pyricularia oryzae 70-15 choline-phosphate cytidylyltransferase (MGG_01003), mRNA]	D	Sep_3
MGG_01508	unknown; [prey3108145 - Moryzae - GenMatch]	D	Sep_3
MGG_01521	Magnaporthe oryzae - Homolog of cell division control protein 3 (Pyricularia oryzae 70-15)	D	Sep_3
MGG_08199	Magnaporthe oryzae - Homolog of cutinase transcription factor 1 beta (Pyricularia oryzae 70-15)	D	Sep_3
MGG_12521	Magnaporthe oryzae - Homolog of uncharacterized protein (Pyricularia oryzae 70-15)	D	Sep_3
MGG_16904	Magnaporthe oryzae - Homolog of CMGC/CLK protein kinase (Pyricularia oryzae 70-15)	D	Sep_3
MGG_02441	ornithine decarboxylase; [XM_003709182.1 Pyricularia oryzae 70-15 ornithine decarboxylase (MGG_02441), mRNA]	N/A	Sep_3
MGG_03891	uncharacterized protein; [XM_003719938.1 Pyricularia oryzae 70-15 uncharacterized protein (MGG_03892), mRNA]	N/A	Sep_3
MGG_12814	uncharacterized protein; [XM_003716990.1 Pyricularia oryzae 70-15 uncharacterized protein (MGG_12814), mRNA]	N/A	Sep_3
MGG_09518	Pyricularia oryzae 70-15 - uncharacterized protein	A	Sep_4
MGG_03850	Pyricularia oryzae 70-15 - DNA polymerase epsilon catalytic subunit A	A	Sep_4
MGG_03087	Pyricularia oryzae 70-15 - cell division control protein 11	A	Sep_4
MGG_00859	Pyricularia oryzae 70-15 - ariadne-1	A	Sep_4
MGG_09361	Pyricularia oryzae 70-15 - uncharacterized protein	A	Sep_4
MGG_06414	Pyricularia oryzae 70-15 - uncharacterized protein	B	Sep_4
MGG_09531	Pyricularia oryzae 70-15 - rho-GTPase-activating protein 8	B	Sep_4
MGG_11383	Pyricularia oryzae 70-15 - phosphoacetylglucosamine mutase	B	Sep_4
MGG_00076	Pyricularia oryzae 70-15 - C2H2 zinc finger protein	B	Sep_4
MGG_01521	Pyricularia oryzae 70-15 - cell division control protein 3	B	Sep_4
MGG_05274	Pyricularia oryzae 70-15 - COP9 signalosome complex subunit 5	C	Sep_4
MGG_08903	Pyricularia oryzae 70-15 - uncharacterized protein	C	Sep_4
MGG_09481	Pyricularia oryzae 70-15 - leukotriene A-4 hydrolase	C	Sep_4
MGG_06386	Pyricularia oryzae 70-15 - uncharacterized protein	D	Sep_4
MGG_03581	Pyricularia oryzae 70-15 - uncharacterized protein	D	Sep_4
MGG_13781	Pyricularia oryzae 70-15 - serine hydroxymethyltransferase	D	Sep_4
MGG_04839	Pyricularia oryzae 70-15 - peroxisomal dehydratase	D	Sep_4
MGG_06934	Pyricularia oryzae 70-15 - uncharacterized protein	D	Sep_4
MGG_02505	Pyricularia oryzae 70-15 - pre-60S factor REI1	D	Sep_4
MGG_03238	Pyricularia oryzae 70-15 - zinc finger protein ZPR1	D	Sep_4
MGG_07182	Pyricularia oryzae 70-15 - uncharacterized protein	D	Sep_4
MGG_13439	Magnaporthe oryzae - No Match	D	Sep_4
MGG_00101	Pyricularia oryzae 70-15 - ATPase NPA3	D	Sep_4
MGG_14730	Pyricularia oryzae 70-15 - uncharacterized protein	D	Sep_4
MGG_07531	Pyricularia oryzae 70-15 - uncharacterized protein	D	Sep_4
MGG_04821	Pyricularia oryzae 70-15 - uncharacterized protein	D	Sep_4
MGG_06254	Pyricularia oryzae 70-15 - chalcone synthase	N/A	Sep_4
MGG_09184	Pyricularia oryzae 70-15 - long-chain base protein 3	N/A	Sep_4
MGG_04177	Pyricularia oryzae 70-15 - uncharacterized protein	N/A	Sep_4
MGG_12337	Pyricularia oryzae 70-15 - MAS3 protein	N/A	Sep_4
MGG_13156	Pyricularia oryzae 70-15 - uncharacterized protein	N/A	Sep_4
MGG_15018	Pyricularia oryzae 70-15 - 1- phosphatidylinositol-4,5-bisphosphate phosphodiesterase 1	N/A	Sep_4
MGG_01538	Pyricularia oryzae 70-15 - uncharacterized protein	N/A	Sep_4
MGG_11764	Pyricularia oryzae 70-15 - uncharacterized protein	N/A	Sep_4
MGG_14087	Pyricularia oryzae 70-15 - beta 1,3exoglucanase	N/A	Sep_4
MGG_00296	Pyricularia oryzae 70-15 - glycosyl hydrolase	N/A	Sep_4
MGG_15671	Pyricularia oryzae 70-15 - uncharacterized protein	N/A	Sep_4
MGG_07027	Pyricularia oryzae 70-15 - uncharacterized protein	N/A	Sep_4
MGG_16341	Pyricularia oryzae 70-15 - uncharacterized protein	N/A	Sep_4
MGG_06316	Pyricularia oryzae 70-15 - curved DNA-binding protein	N/A	Sep_4
MGG_17652	Pyricularia oryzae 70-15 - uncharacterized protein	N/A	Sep_4
MGG_02669	Pyricularia oryzae 70-15 - uncharacterized protein	N/A	Sep_4
MGG_14598	uncharacterized protein; [XM_003708876.1 Pyricularia oryzae 70-15 uncharacterized protein (MGG_14598), partial mRNA]	A	Sep_5
MGG_01012	ISWI chromatin-remodeling complex ATPase ISW2; [XM_003717884.1 Pyricularia oryzae 70-15 ISWI chromatin-remodeling complex ATPase ISW2 (MGG_01012), mRNA]	B	Sep_5
MGG_05913	uncharacterized protein; [XM_003711693.1 Pyricularia oryzae 70-15 uncharacterized protein (MGG_05913), partial mRNA]	B	Sep_5
MGG_06726	septin like spn2; [XM_003709389.1 Pyricularia oryzae 70-15 septin like spn2 (MGG_06726), mRNA]	B	Sep_5
MGG_06795	uncharacterized protein; [XM_003709464.1 Pyricularia oryzae 70-15 uncharacterized protein (MGG_06795), mRNA]	B	Sep_5
MGG_01380	26S protease regulatory subunit 8; [XM_003714271.1 Pyricularia oryzae 70-15 26S protease regulatory subunit 8 (MGG_01380), partial mRNA]	C	Sep_5
MGG_01586	arsenite resistance protein Ars2; [XM_003714516.1 Pyricularia oryzae 70-15 arsenite resistance protein Ars2 (MGG_01586), mRNA]	C	Sep_5
MGG_04202	MAS3 protein	C	Sep_5
MGG_05280	NADPH oxidase regulator NoxR; [XM_003712791.1 Pyricularia oryzae 70-15 NADPH oxidase regulator NoxR (MGG_05280), mRNA]	C	Sep_5
MGG_06932	uncharacterized protein; [XM_003709623.1 Pyricularia oryzae 70-15 uncharacterized protein (MGG_06932), mRNA]	C	Sep_5
MGG_10192	eukaryotic translation initiation factor 3 subunit A; [XM_003713774.1 Pyricularia oryzae 70-15 eukaryotic translation initiation factor 3 subunit A (MGG_10192), mRNA]	C	Sep_5
MGG_16417	uncharacterized protein; [XM_003710435.1 Pyricularia oryzae 70-15 uncharacterized protein (MGG_16417), mRNA]	C	Sep_5
MGG_03698	Putative uncharacterized protein	D	Sep_5
MGG_00499	acetylcholinesterase; [XM_003718514.1 Pyricularia oryzae 70-15 acetylcholinesterase (MGG_00499), partial mRNA]	D	Sep_5
MGG_00803	CAMK/CAMKL/AMPK protein kinase; [XM_003718133.1 Pyricularia oryzae 70-15 CAMK/CAMKL/AMPK protein kinase (MGG_00803), mRNA]	D	Sep_5
MGG_01062	Autophagy-related protein 8	D	Sep_5
MGG_01088	uncharacterized protein; [XM_003717799.1 Pyricularia oryzae 70-15 uncharacterized protein (MGG_01088), mRNA]	D	Sep_5
MGG_01421	uncharacterized protein; [XM_003714321.1 Pyricularia oryzae 70-15 uncharacterized protein (MGG_01421), mRNA]	D	Sep_5
MGG_01707	uncharacterized protein; [XM_003714654.1 Pyricularia oryzae 70-15 uncharacterized protein (MGG_01707), mRNA]	D	Sep_5
MGG_01720	transcription regulatory protein SWI3; [XM_003714669.1 Pyricularia oryzae 70-15 transcription regulatory protein SWI3 (MGG_01720), mRNA]	D	Sep_5
MGG_01786	uncharacterized protein; [XM_003714743.1 Pyricularia oryzae 70-15 uncharacterized protein (MGG_01786), mRNA]	D	Sep_5
MGG_02001	uncharacterized protein; [XM_003708696.1 Pyricularia oryzae 70-15 uncharacterized protein (MGG_02001), mRNA]	D	Sep_5
MGG_02449	tyrosyl-tRNA synthetase; [XM_003709191.1 Pyricularia oryzae 70-15 tyrosyl-tRNA synthetase (MGG_02449), mRNA]	D	Sep_5
MGG_03025	uncharacterized protein; [XM_003720616.1 Pyricularia oryzae 70-15 uncharacterized protein (MGG_03025), partial mRNA]	D	Sep_5
MGG_03644	uncharacterized protein; [XM_003716197.1 Pyricularia oryzae 70-15 uncharacterized protein (MGG_03644), partial mRNA]	D	Sep_5
MGG_03678	uncharacterized protein; [XM_003716157.1 Pyricularia oryzae 70-15 uncharacterized protein (MGG_03678), mRNA]	D	Sep_5
MGG_03698	uncharacterized protein; [XM_003716135.1 Pyricularia oryzae 70-15 uncharacterized protein (MGG_03698), mRNA]	D	Sep_5
MGG_03952	uncharacterized protein; [XM_003719864.1 Pyricularia oryzae 70-15 uncharacterized protein (MGG_03952), mRNA]	D	Sep_5
MGG_04615	histone acetyltransferase; [XM_003713579.1 Pyricularia oryzae 70-15 histone acetyltransferase (MGG_04615), mRNA]	D	Sep_5
MGG_05259	uncharacterized protein; [XM_003712768.1 Pyricularia oryzae 70-15 uncharacterized protein (MGG_05259), mRNA]	D	Sep_5
MGG_05274	COP9 signalosome complex subunit 5; [XM_003712785.1 Pyricularia oryzae 70-15 COP9 signalosome complex subunit 5 (MGG_05274), mRNA]	D	Sep_5
MGG_05328	peroxin 8; [XM_003712844.1 Pyricularia oryzae 70-15 peroxin 8 (MGG_05328), mRNA]	D	Sep_5
MGG_05359	SAM binding domain-containing protein containing protein; [XM_003710152.1 Pyricularia oryzae 70-15 SAM binding domain-containing protein containing protein (MGG_05359), mRNA]	D	Sep_5
MGG_06066	eukaryotic translation initiation factor 5B; [XM_003711872.1 Pyricularia oryzae 70-15 eukaryotic translation initiation factor 5B (MGG_06066), mRNA]	D	Sep_5
MGG_06082	uncharacterized protein; [XM_003711899.1 Pyricularia oryzae 70-15 uncharacterized protein (MGG_06082), mRNA]	D	Sep_5
MGG_06098	exocyst complex component EXO84; [XM_003711916.1 Pyricularia oryzae 70-15 exocyst complex component EXO84 (MGG_06098), mRNA]	D	Sep_5
MGG_06168	uncharacterized protein; [XM_003712001.1 Pyricularia oryzae 70-15 uncharacterized protein (MGG_06168), mRNA]	D	Sep_5
MGG_06375	histone acetyltransferase type B catalytic subunit; [XM_003717151.1 Pyricularia oryzae 70-15 histone acetyltransferase type B catalytic subunit (MGG_06375), mRNA]	D	Sep_5
MGG_06759	heat shock protein 90; [XM_003709425.1 Pyricularia oryzae 70-15 heat shock protein 90 (MGG_06759), mRNA]	D	Sep_5
MGG_06917	GTP cyclohydrolase II; [XM_003709604.1 Pyricularia oryzae 70-15 GTP cyclohydrolase II (MGG_06917), mRNA]	D	Sep_5
MGG_07332	actin polymerization protein Bzz1; [XM_003715520.1 Pyricularia oryzae 70-15 actin polymerization protein Bzz1 (MGG_07332), mRNA]	D	Sep_5
MGG_07468	ubiquitin C-terminal hydrolase; [XM_003711324.1 Pyricularia oryzae 70-15 ubiquitin C-terminal hydrolase (MGG_07468), mRNA]	D	Sep_5
MGG_07751	uncharacterized protein; [XM_003712915.1 Pyricularia oryzae 70-15 uncharacterized protein (MGG_07751), mRNA]	D	Sep_5
MGG_08693	topoisomerase II; [XM_003719240.1 Pyricularia oryzae 70-15 topoisomerase II (MGG_08693), mRNA]	D	Sep_5
MGG_09301	uncharacterized protein; [XM_003709902.1 Pyricularia oryzae 70-15 uncharacterized protein (MGG_09301), mRNA]	D	Sep_5
MGG_09393	glutaminyl-tRNA synthetase; [XM_003720170.1 Pyricularia oryzae 70-15 glutaminyl-tRNA synthetase (MGG_09393), mRNA]	D	Sep_5
MGG_09922	beta-hexosaminidase subunit beta; [XM_003709973.1 Pyricularia oryzae 70-15 beta-hexosaminidase subunit beta (MGG_09922), mRNA]	D	Sep_5
MGG_10333	Class III chitinase	D	Sep_5
MGG_10826	TTK protein kinase; [XM_003713391.1 Pyricularia oryzae 70-15 TTK protein kinase (MGG_10826), mRNA]	D	Sep_5
MGG_11178	uncharacterized protein; [XM_003714555.1 Pyricularia oryzae 70-15 uncharacterized protein (MGG_11178), mRNA]	D	Sep_5
MGG_11201	DNA-binding protein creA; [XM_003714379.1 Pyricularia oryzae 70-15 DNA-binding protein creA (MGG_11201), partial mRNA]	D	Sep_5
MGG_11310	uncharacterized protein; [XM_003713916.1 Pyricularia oryzae 70-15 uncharacterized protein (MGG_11310), mRNA]	D	Sep_5
MGG_11560	taurine catabolism dioxygenase TauD; [XM_003718468.1 Pyricularia oryzae 70-15 taurine catabolism dioxygenase TauD (MGG_11560), mRNA]	D	Sep_5
MGG_11897	golgi apparatus membrane protein TVP18; [XM_003709227.1 Pyricularia oryzae 70-15 golgi apparatus membrane protein TVP18 (MGG_11897), partial mRNA]	D	Sep_5
MGG_12276	uncharacterized protein; [XM_003714996.1 Pyricularia oryzae 70-15 uncharacterized protein (MGG_12276), mRNA]	D	Sep_5
MGG_16213	uncharacterized protein; [XM_003709611.1 Pyricularia oryzae 70-15 uncharacterized protein (MGG_16213), mRNA]	D	Sep_5
MGG_17900	RING-9 protein; [XM_003720667.1 Pyricularia oryzae 70-15 RING-9 protein (MGG_17900), mRNA]	D	Sep_5
MGG_17988	uncharacterized protein; [XM_003721014.1 Pyricularia oryzae 70-15 uncharacterized protein (MGG_17988), partial mRNA]	D	Sep_5
MGG_00982	uncharacterized protein; [XM_003717919.1 Pyricularia oryzae 70-15 uncharacterized protein (MGG_00982), mRNA]	N/A	Sep_5
MGG_02441	ornithine decarboxylase; [XM_003709182.1 Pyricularia oryzae 70-15 ornithine decarboxylase (MGG_02441), mRNA]	N/A	Sep_5
MGG_02809	uncharacterized protein; [XM_003720884.1 Pyricularia oryzae 70-15 uncharacterized protein (MGG_02809), mRNA]	N/A	Sep_5
MGG_03824	NAD-dependent methanol dehydrogenase; [XM_003720021.1 Pyricularia oryzae 70-15 NAD-dependent methanol dehydrogenase (MGG_03824), mRNA]	N/A	Sep_5
MGG_04484	60S ribosomal protein L18; [XM_003710925.1 Pyricularia oryzae 70-15 60S ribosomal protein L18 (MGG_04484), mRNA]	N/A	Sep_5
MGG_05155	adenosylhomocysteinase; [XM_003712641.1 Pyricularia oryzae 70-15 adenosylhomocysteinase (MGG_05155), mRNA]	N/A	Sep_5
MGG_06480	40S ribosomal protein S12; [XM_003717035.1 Pyricularia oryzae 70-15 40S ribosomal protein S12 (MGG_06480), partial mRNA]	N/A	Sep_5
MGG_06853	uncharacterized protein; [XM_003709526.1 Pyricularia oryzae 70-15 uncharacterized protein (MGG_06853), mRNA]	N/A	Sep_5
MGG_07232	uncharacterized protein; [XM_003715402.1 Pyricularia oryzae 70-15 uncharacterized protein (MGG_07232), mRNA]	N/A	Sep_5
MGG_09138	glutathione S-transferase II; [XM_016990463.1 Pyricularia oryzae 70-15 glutathione S-transferase II (MGG_09138), mRNA]	N/A	Sep_5
MGG_14574	uncharacterized protein; [XM_003709084.1 Pyricularia oryzae 70-15 uncharacterized protein (MGG_14574), mRNA]	N/A	Sep_5
MGG_14970	carnitinyl-CoA dehydratase; [XM_003719330.1 Pyricularia oryzae 70-15 carnitinyl-CoA dehydratase (MGG_14970), mRNA]	N/A	Sep_5
MGG_00984	ZZ type zinc finger domain-containing protein	A	Sep_6
MGG_12839	actin cytoskeleton-regulatory complex protein PAN1	A	Sep_6
MGG_03087	cell division control protein 11	A	Sep_6
MGG_01521	cell division control protein 3	A	Sep_6
MGG_04366	kinesin-II	A	Sep_6
MGG_10677	mannose-6-phosphate isomerase	A	Sep_6
MGG_06726	septin like spn2/Sep4	A	Sep_6
MGG_01008	uncharacterized protein	A	Sep_6
MGG_03211	26S proteasome non-ATPase regulatory subunit 11	B	Sep_6
MGG_05274	COP9 signalosome complex subunit 5	C	Sep_6
MGG_16334	uncharacterized protein	C	Sep_6
MGG_01597	ARF GTPase activator	D	Sep_6
MGG_16904	CMGC/CLK protein kinase	D	Sep_6
MGG_00970	SUMO-conjugating enzyme ubc9	D	Sep_6
MGG_10857	anucleate primary sterigmata protein B	D	Sep_6
MGG_07155	transcription termination factor 2	D	Sep_6
MGG_03025	uncharacterized protein	D	Sep_6
MGG_11764	uncharacterized protein	D	Sep_6
MGG_06297	uncharacterized protein	D	Sep_6
MGG_01589	uncharacterized protein	D	Sep_6
MGG_05737	uncharacterized protein	D	Sep_6
MGG_02836	2-methylcitrate dehydratase	N/A	Sep_6
MGG_02398	DENN domain-containing protein	N/A	Sep_6
MGG_00890	uncharacterized protein	N/A	Sep_6
MGG_09337	uncharacterized protein	N/A	Sep_6
