## Supplementary material for "A stage-resolved map of dynamic septin interactions required for infection by the rice blast fungus": Table S8

### Sheet: Common_from_IPMS_Y2H
Protein_IDs	Y2H_Septins	IP-MS_Septin time points	IPR_desc
MGG_00984	Sep_6	Sep5_myc	Immunoglobulin-like fold, Next to BRCA1, central domain, ZZZ3, zinc finger, ZZ-type, Zinc finger, ZZ-type, Zinc finger, ZZ-type superfamily
MGG_01380	Sep_5	Sep4_8 h, Sep4_myc, Sep5_2 h, Sep5_8 h, Sep5_myc, Sep6_2 h, Sep6_myc	26S proteasome regulatory subunit 8, 26S proteasome regulatory subunit P45-like, AAA ATPase, AAA+ lid domain, AAA+ ATPase domain, ATPase, AAA-type, conserved site, ATPase, AAA-type, core, P-loop containing nucleoside triphosphate hydrolase, Proteasomal ATPase OB C-terminal domain
MGG_01508	Sep_3	Sep3_8 h, Sep4_8 h, Sep5_2 h, Sep5_4 h	AH/BAR domain superfamily, BAR domain-containing family
MGG_01521	Sep_3, Sep_4, Sep_6	Sep3_0 h, Sep3_16 h, Sep3_2 h, Sep3_24 h, Sep3_4 h, Sep3_8 h, Sep3_myc, Sep4_0 h, Sep4_16 h, Sep4_2 h, Sep4_24 h, Sep4_4 h, Sep4_8 h, Sep4_myc, Sep5_0 h, Sep5_16 h, Sep5_2 h, Sep5_24 h, Sep5_4 h, Sep5_8 h, Sep5_myc, Sep6_0 h, Sep6_16 h, Sep6_2 h, Sep6_24 h, Sep6_4 h, Sep6_8 h, Sep6_myc	P-loop containing nucleoside triphosphate hydrolase, Sep_tin, Sep_tin-type guanine nucleotide-binding (G) domain
MGG_01707	Sep_5	Sep5_4 h	Mitochondrial 18kDa protein
MGG_01720	Sep_5	Sep4_myc, Sep5_myc, Sep6_myc	Homeobox-like domain superfamily, Myb domain, Rsc8/Ssr1/Ssr2, zinc finger, ZZ-type, SANT domain, SANT/Myb domain, SMARCC, C-terminal, SWIRM domain, Winged helix-like DNA-binding domain superfamily
MGG_02449	Sep_5	Sep3_myc, Sep4_16 h, Sep4_8 h, Sep4_myc, Sep5_myc, Sep6_myc	Aminoacyl-tRNA synthetase, class Ic, Rossmann-like alpha/beta/alpha sandwich fold, Tyrosine-tRNA ligase, Tyrosine-tRNA ligase, archaeal/eukaryotic-type
MGG_02505	Sep_4	Sep4_myc, Sep6_myc	Matrin/U1-C-like, C2H2-type zinc finger, ZN622/Rei1/Reh1, zinc finger C2H2-type, Zinc finger C2H2 superfamily, Zinc finger C2H2-type, Zinc finger protein 622/Rei1/Reh1
MGG_02836	Sep_6	Sep4_8 h, Sep5_8 h, Sep6_2 h	2-methylcitrate dehydratase PrpD, MmgE/PrpD, MmgE/PrpD superfamily, MmgE/PrpD superfamily, domain 1, MmgE/PrpD superfamily, domain 2, MmgE/PrpD, C-terminal, MmgE/PrpD, N-terminal
MGG_03087	Sep_4, Sep_6	Sep3_0 h, Sep3_16 h, Sep3_2 h, Sep3_24 h, Sep3_4 h, Sep3_8 h, Sep3_myc, Sep4_0 h, Sep4_16 h, Sep4_2 h, Sep4_24 h, Sep4_4 h, Sep4_8 h, Sep4_myc, Sep5_0 h, Sep5_16 h, Sep5_2 h, Sep5_24 h, Sep5_4 h, Sep5_8 h, Sep5_myc, Sep6_0 h, Sep6_16 h, Sep6_2 h, Sep6_24 h, Sep6_4 h, Sep6_8 h, Sep6_myc	P-loop containing nucleoside triphosphate hydrolase, Sep_tin, Sep_tin-type guanine nucleotide-binding (G) domain
MGG_03211	Sep_6	Sep4_4 h, Sep4_8 h, Sep4_myc, Sep5_4 h, Sep5_8 h, Sep5_myc, Sep6_myc	26S proteasome regulatory subunit Rpn6, N-terminal, 6S proteasome subunit Rpn6, C-terminal helix domain, Proteasome component (PCI) domain, Winged helix DNA-binding domain superfamily
MGG_03644	Sep_5	Sep3_2 h, Sep3_4 h, Sep3_8 h, Sep3_myc, Sep4_24 h, Sep4_8 h, Sep5_0 h, Sep5_4 h, Sep5_8 h, Sep6_4 h	Protein transport Sec61-beta/Sbh, Protein transport protein SecG/Sec61-beta/Sbh
MGG_04366	Sep_6	Sep3_4 h, Sep3_myc, Sep4_myc, Sep5_24 h, Sep5_4 h, Sep5_myc, Sep6_24 h, Sep6_myc	Kinesin motor domain, Kinesin motor domain superfamily, Kinesin motor domain, conserved site, Kinesin-like protein, P-loop containing nucleoside triphosphate hydrolase
MGG_04484	Sep_5	Sep4_2 h, Sep5_2 h, Sep5_4 h	Ribosomal L18e/L15P superfamily, Ribosomal protein L18/L18-A/B/e, conserved site, Ribosomal protein L18e, Ribosomal protein L18e/L15P
MGG_04839	Sep_4	Sep4_24 h, Sep5_24 h, Sep5_4 h, Sep6_24 h	HotDog domain superfamily, MaoC-like dehydratase domain
MGG_05155	Sep_5	Sep4_2 h	Adenosylhomocysteinase-like, Adenosylhomocysteinase-like superfamily, NAD(P)-binding domain superfamily, S-adenosyl-L-homocysteine hydrolase, NAD binding domain, S-adenosyl-L-homocysteine hydrolase, conserved site
MGG_06066	Sep_5	Sep3_4 h, Sep4_24 h, Sep4_8 h, Sep5_4 h, Sep5_8 h	P-loop containing nucleoside triphosphate hydrolase, Small GTP-binding protein domain, Transcription factor, GTP-binding domain, Translation elongation factor EFTu-like, domain 2, Translation initiation factor IF- 2, Translation initiation factor IF- 2, domain 3, Translation initiation factor IF-2, domain 3 superfamily, Translation protein, beta-barrel domain superfamily
MGG_06082	Sep_5	Sep3_4 h, Sep4_24 h	Nuclear segregation protein Bfr1
MGG_06316	Sep_4	Sep4_24 h, Sep4_8 h, Sep5_8 h	Creatinase/aminopeptidase-like, Peptidase M24, Winged helix DNA-binding domain superfamily, Winged helix-like DNA-binding domain superfamily
MGG_06480	Sep_5	Sep5_2 h, Sep6_4 h	50S ribosomal protein L30e-like, Ribosomal protein L7Ae/L30e/S12e/Gadd45, Ribosomal protein S12e
MGG_06726	Sep_3, Sep_5, Sep_6	Sep3_0 h, Sep3_16 h, Sep3_2 h, Sep3_24 h, Sep3_4 h, Sep3_8 h, Sep3_myc, Sep4_0 h, Sep4_16 h, Sep4_2 h, Sep4_24 h, Sep4_4 h, Sep4_8 h, Sep4_myc, Sep5_0 h, Sep5_16 h, Sep5_2 h, Sep5_24 h, Sep5_4 h, Sep5_8 h, Sep5_myc, Sep6_0 h, Sep6_16 h, Sep6_2 h, Sep6_24 h, Sep6_4 h, Sep6_8 h, Sep6_myc	P-loop containing nucleoside triphosphate hydrolase, Sep_tin, Sep_tin-type guanine nucleotide-binding (G) domain
MGG_06759	Sep_5	Sep4_2 h, Sep4_8 h, Sep5_2 h, Sep6_2 h	HSP90, C-terminal domain, Heat shock protein Hsp90 family, Heat shock protein Hsp90, N-terminal, Heat shock protein Hsp90, conserved site, Histidine kinase/HSP90-like ATPase, Histidine kinase/HSP90-like ATPase superfamily, Ribosomal protein S5 domain 2-type fold
MGG_07466	Sep_3	Sep3_0 h, Sep3_16 h, Sep3_2 h, Sep3_24 h, Sep3_4 h, Sep3_8 h, Sep3_myc, Sep4_0 h, Sep4_16 h, Sep4_2 h, Sep4_24 h, Sep4_4 h, Sep4_8 h, Sep4_myc, Sep5_0 h, Sep5_16 h, Sep5_2 h, Sep5_24 h, Sep5_4 h, Sep5_8 h, Sep5_myc, Sep6_0 h, Sep6_16 h, Sep6_2 h, Sep6_24 h, Sep6_4 h, Sep6_8 h	P-loop containing nucleoside triphosphate hydrolase, Sep_tin, Sep_tin-type guanine nucleotide-binding (G) domain
MGG_09138	Sep_5	Sep3_4 h, Sep3_8 h, Sep4_0 h, Sep4_16 h, Sep4_4 h, Sep4_8 h, Sep5_16 h, Sep5_2 h, Sep5_4 h, Sep5_8 h, Sep6_16 h, Sep6_24 h, Sep6_4 h	Glutathione S-transferase, C-terminal, Glutathione S-transferase, C-terminal domain superfamily, Glutathione S-transferase, C-terminal-like, Glutathione S-transferase, N-terminal, Glutathione Transferase family, Thioredoxin-like superfamily
MGG_09393	Sep_5	Sep4_24 h	Aminoacyl-tRNA synthetase, class I, conserved site, Glutamine-tRNA synthetase, Glutamyl/glutaminyl-tRNA synthetase, Glutamyl/glutaminyl-tRNA synthetase, class Ib, anti-codon binding domain, Glutamyl/glutaminyl-tRNA synthetase, class Ib, catalytic domain, Ribosomal protein L25/Gln-tRNA synthetase, N-terminal, Ribosomal protein L25/Gln-tRNA synthetase, anti-codon-binding domain superfamily, Rossman…
MGG_09518	Sep_4	Sep5_myc, Sep6_myc	CTLH, C-terminal LisH motif, WD40 repeat, WD40 repeat, conserved site, WD40-repeat-containing domain superfamily, WD40/YVTN repeat-like-containing domain superfamily
MGG_10192	Sep_5	Sep4_2 h, Sep4_8 h, Sep5_2 h	Eukaryotic translation initiation factor 3 subunit A, Proteasome component (PCI) domain
MGG_10677	Sep_6	Sep6_myc	Mannose-6-phosphate isomerase, Mannose-6-phosphate isomerase, type I, Phosphomannose isomerase type I, C-terminal domain, Phosphomannose isomerase type I, catalytic domain, Phosphomannose isomerase type I, helical insertion domain, Phosphomannose isomerase, type I, conserved site, RmlC-like cupin domain superfamily, RmlC-like jelly roll fold
MGG_11383	Sep_4	Sep3_myc, Sep4_24 h, Sep5_24 h, Sep5_8 h	Alpha-D-phosphohexomutase, C-terminal, Alpha-D-phosphohexomutase, C-terminal domain superfamily, Alpha-D-phosphohexomutase, alpha/beta/alpha I/II/III, Alpha-D-phosphohexomutase, alpha/beta/alpha domain I, Alpha-D-phosphohexomutase, conserved site, Phosphoacetylglucosamine mutase
MGG_13781	Sep_4	Sep4_24 h, Sep4_4 h, Sep4_8 h, Sep4_myc, Sep5_24 h, Sep5_8 h, Sep6_24 h, Sep6_4 h	Pyridoxal phosphate-dependent transferase, Pyridoxal phosphate-dependent transferase, major domain, Pyridoxal phosphate-dependent transferase, small domain, Serine hydroxymethyltransferase, Serine hydroxymethyltransferase, pyridoxal phosphate binding site, Serine hydroxymethyltransferase-like domain
MGG_14087	Sep_4	Sep4_24 h, Sep5_24 h	Pectate lyase superfamily protein, Pectin lyase fold, Pectin lyase fold/virulence factor
MGG_14574	Sep_5	Sep4_myc, Sep5_myc, Sep6_myc	FAD/NAD(P)-binding domain superfamily, Flavin monooxygenase-like
MGG_15671	Sep_4	Sep4_4 h, Sep5_2 h	Nucleotide-diphospho-sugar transferases, UDP-sugar pyrophosphorylase, UDPGP family
MGG_16213	Sep_5	Sep4_8 h, Sep5_4 h, Sep5_8 h, Sep6_4 h	Class V myosin, motor domain, Dilute domain, IQ motif, EF-hand binding site, Kinesin motor domain superfamily, Myosin S1 fragment, N-terminal, Myosin head, motor domain, Myosin, N-terminal, SH3-like, P-loop containing nucleoside triphosphate hydrolase
MGG_16417	Sep_5	Sep4_8 h, Sep5_8 h	Glucosidase 2 subunit beta, Glucosidase 2 subunit beta-like, Glucosidase II beta subunit, N-terminal, Glucosidase II beta subunit-like, MRH domain, Mannose-6-phosphate receptor binding domain superfamily
