## Supplementary material for "A stage-resolved map of dynamic septin interactions required for infection by the rice blast fungus": Table S9

### Sheet: Sheet1
Table S9. Sequences of oligonucelotide primers used in this study
Primer name	Primer sequence (5'-3')	Purpose
01508_F	CGCGGTGGCGGCCGCTCTAGACTTCAATGCCATGATCCGCACTTGC	Primers to amplify MSI1 promotor plus ORF	pCB1532-SUR-Msi1-GFP
01508_R	TCCTCGCCCTTGCTCACCATAGAGGCGCTCTCACGGCTCTTAC	Primers to amplify MSI1 promotor plus ORF	pCB1532-SUR-Msi1-GFP
GFP_F	ATGGTGAGCAAGGGCGAGGAG	Primers to amplify GFP ORF plus TrpC terminator	pCB1532-SUR-Msi1-GFP / pCB1532-SUR-Msi2-GFP / pCB1532-SUR-Msi3-GFP / pCB1532-SUR-Msi4-GFP / pCB1532-SUR-Msi5-GFP / pCB1532-SUR-Sep4-GFP
TrpC_R	TATAGGGCGAATTGGGTACCCTCGAGTGGAGATGTGGAGT	Primers to amplify GFP ORF plus TrpC terminator	pCB1532-SUR-Msi1-GFP / pCB1532-SUR-Msi2-GFP / pCB1532-SUR-Msi3-GFP / pCB1532-SUR-Msi4-GFP / pCB1532-SUR-Msi5-GFP / pCB1532-SUR-Sep4-GFP
Test-PCR-01508-GFP-F	CTGCACAGATGGAGTACCAC	Test-PCR to amplifiy MSI1 ORF plus GFP ORF	pCB1532-SUR-Msi1-GFP
Test-PCR-GOI-GFP_R	CTTGTACAGCTCGTCCATGC	Test-PCR to amplifiy MSI1 ORF plus GFP ORF	pCB1532-SUR-Msi1-GFP / pCB1532-SUR-Msi2-GFP / pCB1532-SUR-Msi3-GFP / pCB1532-SUR-Msi4-GFP / pCB1532-SUR-Msi5-GFP / pCB1532-SUR-Sep4-GFP
05155_F	CGCGGTGGCGGCCGCTCTAGACGAGCAAGCCGTGGGTTTGAGTTC	Primers to amplify MSI2 promotor plus ORF	pCB1532-SUR-Msi2-GFP
05155_R	TCCTCGCCCTTGCTCACCATGTAGCGGTAGTGCTCGGGCTTG	Primers to amplify MSI2 promotor plus ORF	pCB1532-SUR-Msi2-GFP
Test-PCR-05155-GFP-F	CGAGCAAGCCGTGGGTTTGAG	Test-PCR to amplifiy MSI2 ORF plus GFP ORF	pCB1532-SUR-Msi2-GFP
06316_F	CGCGGTGGCGGCCGCTCTAGACAACTATGACTGGCCCCCGC	Primers to amplify MSI3 promotor plus ORF	pCB1532-SUR-Msi3-GFP
06316_R	TCCTCGCCCTTGCTCACCATCTCGTCGCTCTCCTCCTCAC	Primers to amplify MSI3 promotor plus ORF	pCB1532-SUR-Msi3-GFP
Test-PCR-06316-GFP-F	CAACTATGACTGGCCCCCGC	Test-PCR to amplifiy MSI3 ORF plus GFP ORF	pCB1532-SUR-Msi3-GFP
10677_F	CGCGGTGGCGGCCGCTCTAGAGCCCTGGATCTGCTCCCACAG	Primers to amplify MSI4 promotor plus ORF	pCB1532-SUR-Msi4-GFP
10677_R	TCCTCGCCCTTGCTCACCATAGCACCATTGCTGTTGTCCTCGACC	Primers to amplify MSI4 promotor plus ORF	pCB1532-SUR-Msi4-GFP
Test-PCR-10677-GFP-F	CCCTGGATCTGCTCCCACAG	Test-PCR to amplifiy MSI4 ORF plus GFP ORF	pCB1532-SUR-Msi4-GFP
13781_F	CGCGGTGGCGGCCGCTCTAGACAGCAAGTCCCCAGGTCACAG	Primers to amplify MSI5 promotor plus ORF	pCB1532-SUR-Msi5-GFP
13781_R	TCCTCGCCCTTGCTCACCATAGGCTTCACATCCCACGGCAG	Primers to amplify MSI5 promotor plus ORF	pCB1532-SUR-Msi5-GFP
Test-PCR-13781-GFP-F	CAGCAAGTCCCCAGGTCACAG	Test-PCR to amplifiy MSI5 ORF plus GFP ORF	pCB1532-SUR-Msi5-GFP
06726_F	GCGGTGGCGGCCGCTCTAGACCAAAGTCTAGCCCTCCCGC	Primers to amplify MSI5 promotor plus ORF	pCB1532-SUR-Sep4-GFP
06726_R	CTCCTCGCCCTTGCTCACCATGTAGCCATTCATAGTCATCCTTTG	Primers to amplify MSI5 promotor plus ORF	pCB1532-SUR-Sep4-GFP
Test-PCR-06726-GFP-F	ATGGCGGCCATGCCTGCTG	Test-PCR to amplifiy MSI5 ORF plus GFP ORF	pCB1532-SUR-Sep4-GFP
03087_R	GCCCTTAGACACCATGTTGCCGTCTTCCCCGTTTGC	Primers to amplify SEP5 promotor plus ORF	pScBAR-Sep5-TagRFP
TagRFP_F	ATGGTGTCTAAGGGCGAAGAG	Primers to amplify TagRFP ORF plus TrpC terminator	pScBAR-Sep5-TagRFP / pScBAR-Sep4-TagRFP / pScBAR-Sep6-TagRFP
TrpC_R	CGGTATCGATAAGCTTCTCGAGTGGAGATGTGGAGTGG	Primers to amplify TagRFP ORF plus TrpC terminator	pScBAR-Sep5-TagRFP / pScBAR-Sep4-TagRFP / pScBAR-Sep6-TagRFP
03087_Test PCR_F	GACCGCAACCTTCTGGACC	Test-PCR to amplifiy SEP5 ORF plus TagRFP ORF	pScBAR-Sep5-TagRFP
Test PCR_R	CTTGTACAGCTCGTCCATGC	Test-PCR to amplifiy SEP5 ORF plus TagRFP ORF	pScBAR-Sep5-TagRFP / pScBAR-Sep4-TagRFP / pScBAR-Sep6-TagRFP
Seq-RFP-All-F1	CAGCCAAGCCCAAAAAGTGC	Sequencing primer	pScBAR-Sep5-TagRFP / pScBAR-Sep4-TagRFP / pScBAR-Sep6-TagRFP
Seq-RFP-03087-F1	CAATGTTGCTCGGAGCGAAC	Sequencing primer	pScBAR-Sep5-TagRFP
Seq-RFP-03087-F2	GTAACCCACGCAGATCCTTG	Sequencing primer	pScBAR-Sep5-TagRFP
Seq-RFP-03087-F3	CCACCGGTTAGAAGATGATG	Sequencing primer	pScBAR-Sep5-TagRFP
Seq-RFP-03087-F4	CTTTATCACGCCGACTGGTC	Sequencing primer	pScBAR-Sep5-TagRFP
Seq-RFP-03087-F5	CCGTCGCTGTGTTGCTATCG	Sequencing primer	pScBAR-Sep5-TagRFP
Seq-RFP-All-F6	CCCTGAGGGCTTCACATGGG	Sequencing primer	pScBAR-Sep5-TagRFP / pScBAR-Sep4-TagRFP / pScBAR-Sep6-TagRFP
Seq-RFP-All-F7	CGATGTCAGCTCCGGAGTTGAG	Sequencing primer	pScBAR-Sep5-TagRFP / pScBAR-Sep4-TagRFP / pScBAR-Sep6-TagRFP
06726_F	GCCCAATGTGGAATTCACCAAAGTCTAGCCCTCCCGC	Primers to amplify SEP4 promotor plus ORF	pScBAR-Sep4-TagRFP
06726_R	GCCCTTAGACACCATGTAGCCATTCATAGTCATCCT	Primers to amplify SEP4 promotor plus ORF	pScBAR-Sep4-TagRFP
06726_Test PCR_F	GCCTGCTGCCACCATCTAC	Test-PCR to amplifiy SEP4 ORF plus TagRFP ORF	pScBAR-Sep4-TagRFP
Seq-RFP-06726-F1	CTGGGATTGACGGTATGGATG	Sequencing primer	pScBAR-Sep4-TagRFP
Seq-RFP-06726-F2	CCAACCCCTGTAGTAGCTGC	Sequencing primer	pScBAR-Sep4-TagRFP
Seq-RFP-06726-F3	CGCGGTAGATTGGGCAGTCG	Sequencing primer	pScBAR-Sep4-TagRFP
Seq-RFP-06726-F4	GATGTACCCGTACGACAACG	Sequencing primer	pScBAR-Sep4-TagRFP
07466_F	GCCCAATGTGGAATTCGTTTTGCATGAAATAGTGCCG	Primers to amplify SEP6 promotor plus ORF	pScBAR-Sep6-TagRFP
07466_R	GCCCTTAGACACCATGCGACGGCCATGCGAACGGGC	Primers to amplify SEP6 promotor plus ORF	pScBAR-Sep6-TagRFP
07466_Test PCR_F	GCCTCTCCCATTGGCATTGC	Test-PCR to amplifiy SEP6 ORF plus TagRFP ORF	pScBAR-Sep6-TagRFP
Seq-RFP-7466-F1	GGTATATCGAGATGCGTCGAAC	Sequencing primer	pScBAR-Sep6-TagRFP
Seq-RFP-7466-F2	GGTTAGTCTTAATTGCCGGTAC	Sequencing primer	pScBAR-Sep6-TagRFP
Seq-RFP-7466-F3	GTAGGTTGCTGGCGAGTCGG	Sequencing primer	pScBAR-Sep6-TagRFP
Seq-RFP-7466-F4	GCTAACATCGGTGGTCAACG	Sequencing primer	pScBAR-Sep6-TagRFP
M13F	CGCCAGGGTTTTCCCAGTCACGAC	To get HY frament	Δmsi1
HYsplit	GGATGCCTCCGCTCGAAGTA	To get HY frament	Δmsi1
YGsplit	CGTTGCAAGACCTGCCTGAA	To get YG fragment	Δmsi1
M13R	AGCGGATAACAATTTCACACAGGA	To get YG fragment	Δmsi1
01508_F	GTCGTGACTGGGAAAACCCTGGCGCTTCAATGCCATGATCCGCACTTG	To generate MSI1 gene deletion mutant	Δmsi1
01508_M13F_R	GGCGAAGATTTATTTTGTCGATAAGCC	To generate MSI1 gene deletion mutant	Δmsi1
01508_M13R_F	TCCTGTGTGAAATTGTTATCCGCTATGTAAACCCTCCGGGGGGC	To generate MSI1 gene deletion mutant	Δmsi1
01508_R	CATCTGGACTCGTCTGCACC	To generate MSI1 gene deletion mutant	Δmsi1
T7 Sequencing Primer For	TAATACGACTCACTATAGGG	Sequencing primer pGBKT7	pGBKT7-Sep3 (MGG_03087) / pGBKT7-Sep4 (MGG_07466) / pGBKT7-Sep5 (MGG_03087) / pGBKT7-Sep6 (MGG_07466)
BD Sequencing Primer	TTTTCGTTTTAAAACCTAAGAGTC	Sequencing primer pGBKT7	pGBKT7-Sep3 (MGG_03087) / pGBKT7-Sep4 (MGG_07466) / pGBKT7-Sep5 (MGG_03087) / pGBKT7-Sep6 (MGG_07466)
pGBKT7-MGG_01521_F	CATGGAGGCCGAATTCATGTCACGGGGTCACGTTTTACTG	Y2H vector construction	pGBKT7-Sep3 (MGG_03087)
pGBKT7-MGG_01521_R	GCAGGTCGACGGATCCTTAACGGAGTGAGAAACCCTTCC	Y2H vector construction	pGBKT7-Sep3 (MGG_03087)
pGBKT7-MGG_06726_F	CATGGAGGCCGAATTCATGGCGGCCATGCCTGCTG	Y2H vector construction	pGBKT7-Sep4 (MGG_07466)
pGBKT7-MGG_06726_R	GCAGGTCGACGGATCCCTAGTAGCCATTCATAGTCATCC	Y2H vector construction	pGBKT7-Sep4 (MGG_07466)
pGBKT7-MGG_03087_F	CATGGAGGCCGAATTCATGTCGTTTCCCGCCAAGATG	Y2H vector construction	pGBKT7-Sep5 (MGG_03087)
pGBKT7-MGG_03087_R	GCAGGTCGACGGATCCCTAGTTGCCGTCTTCCCCG	Y2H vector construction	pGBKT7-Sep5 (MGG_03087)
pGBKT7-MGG_07466_F	CATGGAGGCCGAATTCATGGCTCCCGCTGCGACCGAG	Y2H vector construction	pGBKT7-Sep6 (MGG_07466)
pGBKT7-MGG_07466_R	GCAGGTCGACGGATCCCCGGTTAGCGACGGCCATGC	Y2H vector construction	pGBKT7-Sep6 (MGG_07466)
T7 Sequencing Primer	TAATACGACTCACTATAGGG	Sequencing primer pGADT7	pGADT7-Msi1 (MGG_01508) / pGADT7-Msi2 (MGG_05155) / pGADT7-Msi3 (MGG_06316) / pGADT7-Msi4 (MGG_10677) / pGADT7-Msi5 (MGG_13781)
AD Sequencing Primer	AGATGGTGCACGATGCACAG	Sequencing primer pGADT7	pGADT7-Msi1 (MGG_01508) / pGADT7-Msi2 (MGG_05155) / pGADT7-Msi3 (MGG_06316) / pGADT7-Msi4 (MGG_10677) / pGADT7-Msi5 (MGG_13781)
pGADT7-MGG_01508_F	GGAGGCCAGTGAATTCATGGATTTCAAGAACTTTGGC	Y2H vector construction	pGADT7-Msi1 (MGG_01508)
pGADT7-MGG_01508_R	CGAGCTCGATGGATCCTCAAGAGGCGCTCTCACG	Y2H vector construction	pGADT7-Msi1 (MGG_01508)
pGADT7-MGG_05155_F	GGAGGCCAGTGAATTCATGGCTGCCCCCGCACAC	Y2H vector construction	pGADT7-Msi2 (MGG_05155)
pGADT7-MGG_05155_R	CGAGCTCGATGGATCCTTAGTAGCGGTAGTGCTCGGG	Y2H vector construction	pGADT7-Msi2 (MGG_05155)
pGADT7-MGG_06316_F	GGAGGCCAGTGAATTCATGGCGTCTGAGGACAAGG	Y2H vector construction	pGADT7-Msi3 (MGG_06316)
pGADT7-MGG_06316_R	CGAGCTCGATGGATCCCTACTCGTCGCTCTCCTCC	Y2H vector construction	pGADT7-Msi3 (MGG_06316)
pGADT7-MGG_10677_F	GGAGGCCAGTGAATTCATGCCAAGTACAGTCCCTCTCTTC	Y2H vector construction	pGADT7-Msi4 (MGG_10677)
pGADT7-MGG_10677_R	CGAGCTCGATGGATCCTCAAGCACCATTGCTGTTGTCCTC	Y2H vector construction	pGADT7-Msi4 (MGG_10677)
pGADT7-MGG_13781_F	GGAGGCCAGTGAATTCATGTCATTACCGGCAATGAGGC	Y2H vector construction	pGADT7-Msi5 (MGG_13781)
pGADT7-MGG_13781_R	CGAGCTCGATGGATCCTCAAGGCTTCACATCCCACG	Y2H vector construction	pGADT7-Msi5 (MGG_13781)
