## Supplementary material for "A stage-resolved map of dynamic septin interactions required for infection by the rice blast fungus": Table S10

### Sheet: Sheet1
Key Resources Table
Reagent or Resource	Source	Identifier
Bacterial and yeast strains
Escherichia coli Stellar™ Chemically Competent Cell	Takara Bio	Cat# 636763
Saccharomyces cerevisiae Y2HGold	Takara Bio	Cat# 630498
Antibodies
GFP antibody (B-2)	Santa Cruz Biotechnology	Cat# sc-9996
Chemical reagents
1,16 Hexadecanediol	Sigma-Aldrich	Cat# 177482
4x Laemmli sample buffer	BioRad	Cat# 1610747
Acetonitrile Optima LC/MS grade	Thermo Fischer	Cat# 10489553
Ammonium bicarbonate	Merck	Cat# A6141
Aureobasidin A	Takara Bio	Cat# 630499
Bovine Serum Albumin (BSA)	Sigma-Aldrich	Cat# A9647
Calcium chloride	Fischer Scientific	Cat# 10171800
Chlorimuron ethyl (sulfonylurea)	DuPont	Cat# DPX-F6025-232
cOmplete™ EDTA-free protease inhibitor cocktail	Sigma-Aldrich	Cat# 11873580001
DL-Dithiothreitol (DTT)	Sigma-Aldrich	Cat# D9163
EDTA	Sigma-Aldrich	Cat# 60-00-4
Formic acid	Thermo Fischer	Cat# 10723857
GFP-Trap® agarose beads	ChromoTek	Cat# gta
Glucanex	Sigma-Aldrich	Cat# L1412
Glufosinate ammonium	Sigma-Aldrich	Cat# 45520
Hygromycin B	Roche	Cat# 10843555001
Iodoacetamide	Merck	Cat# I6125
Isopropanol	Fischer Scientific	Cat# 10628143
Magnesium sulfate	Fischer Scientific	Cat# 10697412
PEG4000	Sigma-Aldrich	Cat# 81240
Phosphatase inhibitor tablets PhosphoSTOP	Roche	Cat# 4906845001
Protease Inhibitor Cocktail	Sigma-Aldrich	Cat# P9599
Quick Start Bradford 1x Dye Reagent	BioRad	Cat# 5000205
Sodium phosphate dibasic heptahydrate	Sigma-Aldrich	Cat# S9390
Tris (2-carboxyethyl) phosphine (TCEP)	Merck	Cat# 646547
Trypsin	Pierce	Cat# 90058
Tween20	Sigma-Aldrich	Cat# P2287
Urea	Sigma-Aldrich	Cat# U5128
Water Optima LC/MS grade	Thermo Fischer	Cat# 10505904
X-⍺-gal	Takara Bio	Cat# 630463
Critical commercial assays
DNeasy® Plant Mini Kit	QIAGEN	Cat# 69104
Frozen-EZ Yeast Transformation II™	Zymo Research	Cat# T2001
GoScript™ Reverse Transcription System	Promega	Cat# A5000
In-Fusion HD Cloning Kit	Takara Bio	Cat# 639650
RNeasy Plant Mini Kit	QIAGEN	Cat# 74904
SuperSignal™ West Femto Maximum Sensitivity Substrate	Thermo Scientific	Cat# 34096
Trans-Blot Turbo RTA Mini 0.2 mm PVDF transfer kit	BioRad	Cat# 1704272
Deposited data
Ultra-high-throughput Yeast-Two-Hybrid data	This paper	Table S6
Experimental models: Organisms/strains
Magnaporthe oryzae Guy11	Leung et al.48	N/A
Oryza sativa cultivar CO-39	Talbot et al.49	N/A
Hordeum vulgare cultivar Golden Promise	Tingay et al.50	N/A
Δsep3:Sep3-GFP	Dagdas et al.24	N/A
Δsep4:Sep4-GFP	Dagdas et al.24	N/A
Δsep5:Sep5-GFP	Dagdas et al.24	N/A
Δsep6:Sep6-GFP	Dagdas et al.24	N/A
Guy11:ToxA:GFP	Ryder et al.51	N/A
Δmsi1	This paper	N/A
Δmsi1:Ms1-GFP	This paper	N/A
Δsep4:Sep4-GFP:Sep5-TagRFP	This paper	N/A
Δsep4:Sep4-TagRFP:Msi1-GFP	This paper	N/A
Δsep4:Sep4-TagRFP:Msi2-GFP	This paper	N/A
Δsep4:Sep4-TagRFP:Msi3-GFP	This paper	N/A
Δsep4:Sep4-TagRFP:Msi4-GFP	This paper	N/A
Δsep6:Sep6-TagRFP:Msi5-GFP	This paper	N/A
Guy11::mChFP	This paper	N/A
Δmsi1::GFP	This paper	N/A
Oligonucleotides
Primer are listed in Table S9	This paper	N/A
Recombinant DNA
pCB1532-SUR-Sep4-GFP	This paper	N/A
pSc-BAR-Sep5-TagRFP	This paper	N/A
pCB1532-SUR-Msi1-GFP	This paper	N/A
pCB1532-SUR-Msi2-GFP	This paper	N/A
pCB1532-SUR-Msi3-GFP	This paper	N/A
pCB1532-SUR-Msi4-GFP	This paper	N/A
pCB1532-SUR-Msi5-GFP	This paper	N/A
pSc-BAR-Sep4-TagRFP	This paper	N/A
pSc-BAR-Sep6-TagRFP	This paper	N/A
pSc-BAR-pTrpC-GFP	Yan et al.38	N/A
pCB1532-SUR-pTrpC-mChFP	Yan et al.38	N/A
pGBKT7-Sep3 (MGG_01521)	This paper	N/A
pGBKT7-Sep4 (MGG_06726)	This paper	N/A
pGBKT7-Sep5 (MGG_03087)	This paper	N/A
pGBKT7-Sep6 (MGG_07466)	This paper	N/A
pGADT7-Msi1 (MGG_01508)	This paper	N/A
pGADT7-Msi2 (MGG_05155)	This paper	N/A
pGADT7-Msi3 (MGG_06316)	This paper	N/A
pGADT7-Msi4 (MGG_10677)	This paper	N/A
pGADT7-Msi5 (MGG_13781)	This paper	N/A
Software and algorithms
Adobe Illustrator 2024	Adobe	https://www.adobe.com/
Adobe Photoshop 2024	Adobe	https://www.adobe.com/
BioRender	BioRender	https://biorender.com/
Fiji (v2.17.0)	NIH	https://imagej.net/
GraphPad Prism 10	GraphPad	https://www.graphpad.com/
MaxQuant (v2.0.3.0)	Max Planck Institute	https://www.maxquant.org/
R (v4.3.2) with tidyverse, ggplot2	R Core Team	https://www.r-project.org/
SAINT (v3.6)	Choi et al.	http://saint-apms.sourceforge.net/
ZEN Black software	Carl Zeiss AG	https://www.micro-shop.zeiss.com/en/uk/softwarefinder/software-categories/zen-black/
